# Stage-specific and tomato-spotted wilt virus infection-induced changes in the salivary gland transcriptome of western flower thrips

**DOI:** 10.64898/2026.08.26.745926

**Authors:** Joshua B. Benoit, Sulley Ben-Mahmoud, Swapna Priya Rajarapu, Christopher J. Holmes, Samuel T. Bailey, Diane Ullman, Dorith Rotenberg

## Abstract

Western flower thrips (WFTs) are critical vectors of tomato spotted wilt virus (TSWV), transmitting it via a circulative-propagative cycle. The insect-virus relationship is unusual in that only larvae can acquire the virus for transmission to plants to occur. During the larval stage, the virus circulates and replicates within many organs, reaching the salivary glands before the insect pupates, and remaining in infected organs when the insect becomes an adult. The virus continues to replicate in the salivary glands of adult insects, after which it is inoculated into plants via saliva during feeding. Understanding the interactions between TSWV and the WFT salivary glands is critical to furthering investigations of TSWV inoculation and efforts to block the spread of this devastating plant virus. Here, we document transcriptomic changes associated with TSWV infection of the salivary glands of adults (males and females) and second instar larvae. Gene sets enriched in adult male, female, and larval genes revealed a core set of genes associated with WFT salivary glands, as well as genes that differed between sexes and between adults and larvae. The transcriptome response to TSWV infection was higher in larvae (second instar in this study) than in adults, with nearly a 10x increase in differentially expressed genes. We hypothesize this occurred because larvae efficiently acquire the virus and the virus first enters the SGs at the L2 stage, whereas adult SGs are infected only if acquisition occurred in the larval stage. Thus, assessment of larvae detects responses to the early stages of infection, while assessment of adults detects responses to the later stages of infection. Similarly, functional changes in larval salivary glands were more diverse, with significant transcriptome differences associated with growth and development in this tissue during infection. Lastly, a comparative analysis of changes in a published SG proteome revealed a correlation between transcript and protein levels during infection, but little overlap between significant TSWV-responsive transcripts and proteins. These studies provide critical insight into the molecular changes associated with the first breach of the SGs in larvae by TSWV, revealing a markedly different transcriptomic response compared to that in adults.
