## Supplemental Table 1-3 for "Stage-specific and tomato-spotted wilt virus infection-induced changes in the salivary gland transcriptome of western flower thrips"

### Sheet: Larvae
Detection transcripts for Tomato Spotted Wilt virus (TSWV) in in larvae and adult salivary glands. Reads detected in thrips salivary glands that mapped the TSWV genome directly. I, TSWV-infected; N, no TSWV exposure; L, larvae; F, female; M, Male; SG, salivary glands.
	Kallisto			Salmon
	MG593197.1	MG593198.1	MG593199.1	MG593197.1	MG593198.1	MG593199.1
ILSG1	23	39	240	23	38	238
ILSG2	2	12	24	2	11	29
ILSG3	131	59	169	131	56	169
NLSG1	0	0	0	0	0	0
NLSG2	0	0	0	0	0	0
NLSG3	0	0	0	0	0	0

### Sheet: Female
Detection transcripts for Tomato Spotted Wilt virus (TSWV) in in larvae and adult salivary glands. Reads detected in thrips salivary glands that mapped the TSWV genome directly. I, TSWV-infected; N, no TSWV exposure; L, larvae; F, female; M, Male; SG, salivary glands.
	Kallisto			Salmon
	MG593197.1	MG593198.1	MG593199.1	MG593197.1	MG593198.1	MG593199.1
IFSG1	397	198	137	394	194	136
IFSG2	1517	289	434	1510	285	427
IFSG3	831	338	493	825	333	488
NFSG1	0	0	0	0	0	0
NFSG2	0	0	2	0	0	0
NFSG3	0	4	9	0	3	6

### Sheet: Male
Detection transcripts for Tomato Spotted Wilt virus (TSWV) in in larvae and adult salivary glands. Reads detected in thrips salivary glands that mapped the TSWV genome directly. I, TSWV-infected; N, no TSWV exposure; L, larvae; F, female; M, Male; SG, salivary glands.
	Kallisto			Salmon
	MG593197.1	MG593198.1	MG593199.1	MG593197.1	MG593198.1	MG593199.1
IMSG1	554	246	856	548	241	840
IMSG2	11	4	8	11	4	8
IMSG3	10	6	23	10	6	23
NMSG1	0	0	0	0	0	0
NMSG2	0	0	0	0	0	0
NMSG3	0	0	1	0	0	0
