## Supplemental Table 7 for "Stage-specific and tomato-spotted wilt virus infection-induced changes in the salivary gland transcriptome of western flower thrips"

### Sheet: Galaxy92-(Sailfish_on_NLGS2)
Name	Description	Base mean	log2(FC)	StdErr	Wald-Stats	P-value	P-adj	NLSG1	NLSG2	NLSG3	ILSG1	ILSG2	ILSG3	NFSG1	NFSG2	NFSG3	IFSG1	IFSG2	IFSG3	NMSG1	NMSG2	NMSG3	IMSG1	IMSG2	IMSG3
XR_003303485.1	PREDICTED: Frankliniella occidentalis regulating synaptic membrane exocytosis protein 1-like (LOC113207980), transcript variant X2, misc_RNA	49.2627	1.52607	0.389752	3.9155	9.02e-05	0.0338402	0.743713	1.10346	1.54455	0.749101	0.46211	0.978406	0.578305	0.766207	0.374917	0.0988111	0.090296	0.104144	2.1713	1.10267	0.552097	0	0.206879	0.753491
XM_026438532.1	PREDICTED: Frankliniella occidentalis NAD(P) transhydrogenase, mitochondrial-like (LOC113218260), mRNA	6162.4	0.555281	0.127732	4.34724	1.38e-05	0.00962876	102.938	81.5954	81.948	78.2616	76.1728	81.2046	56.9601	52.1542	61.9224	40.4812	31.9775	34.6789	83.1575	75.8404	44.5578	72.8815	42.8472	62.2268
XM_026438034.1	PREDICTED: Frankliniella occidentalis REST corepressor 3-like (LOC113217935), transcript variant X1, mRNA	760.04	0.857111	0.215172	3.98337	6.79e-05	0.0281589	21.5324	19.2161	16.0719	16.0131	22.0671	17.7085	8.29336	10.1919	9.39875	4.66708	4.06731	4.84421	20.4589	16.3061	8.85328	13.9275	3.26214	13.4118
XM_026437490.1	PREDICTED: Frankliniella occidentalis glycerol-3-phosphate dehydrogenase [NAD(+)], cytoplasmic (LOC113217463), transcript variant X2, mRNA	2139.21	0.768088	0.155519	4.93887	7.86e-07	0.00144689	83.8559	67.1144	58.5081	113.493	73.2776	101.95	56.8216	45.5775	48.2491	33.8001	23.7486	23.5835	83.6935	60.6283	32.3303	89.5293	43.8993	56.9289
XM_026435712.1	PREDICTED: Frankliniella occidentalis fatty acyl-CoA reductase 1-like (LOC113216026), transcript variant X2, mRNA	134.831	2.01852	0.404216	4.99366	5.92e-07	0.0012	15.4772	12.0353	17.333	13.4469	18.6668	14.7898	1.21474	7.32377	4.09068	0.220682	0.264767	0.224389	14.1979	7.04173	9.71683	14.2494	0.44536	12.8465
XM_026433535.1	PREDICTED: Frankliniella occidentalis titin-like (LOC113214227), mRNA	819.2	1.53418	0.401337	3.82266	0.000132019	0.0442328	17.4579	24.5127	26.4168	19.5675	31.0992	25.097	0.509037	16.9396	4.84433	0.407708	0.482947	0.376241	23.5345	19.4367	13.2833	15.0578	0.47832	20.832
XM_026432660.1	PREDICTED: Frankliniella occidentalis aldehyde dehydrogenase family 3 member B1 (LOC113213548), transcript variant X3, mRNA	2526.18	0.430631	0.108664	3.96294	7.4e-05	0.0294023	58.5612	65.1985	57.091	56.2793	60.5592	58.0019	36.0989	36.5446	39.1796	27.5805	25.9323	23.3749	65.0356	52.6054	32.6872	45.743	34.4672	47.3774
XM_026432569.1	PREDICTED: Frankliniella occidentalis von Willebrand factor A domain-containing protein 8 (LOC113213484), transcript variant X2, mRNA	1354.11	1.3144	0.316681	4.15055	3.32e-05	0.0183967	0.377293	7.80414	6.861	10.0376	8.19895	11.1056	18.8283	11.9757	9.80892	2.75658	4.15236	5.00694	5.85684	5.89303	3.36993	12.1252	11.679	9.4777
XM_026432003.1	PREDICTED: Frankliniella occidentalis uncharacterized LOC113213063 (LOC113213063), transcript variant X2, mRNA	232.968	1.70314	0.403319	4.2228	2.41e-05	0.0157655	27.8924	28.0513	25.2485	25.0125	42.4159	29.8524	1.33824	9.5356	7.77012	0.71915	0.728591	0.464251	25.0862	21.2476	13.4109	17.2748	0.157529	27.1051
XM_026431045.1	PREDICTED: Frankliniella occidentalis uncharacterized LOC113212366 (LOC113212366), transcript variant X2, mRNA	48.7566	1.70611	0.382106	4.46501	8.01e-06	0.00675711	3.13562	1.79852	1.62199	4.05244	0.457706	2.44547	4.0835	3.21163	4.40596	0.466808	0.549248	0.74554	2.34754	0.775972	0.39653	0.285648	0.34734	0.746554
XM_026430627.1	PREDICTED: Frankliniella occidentalis succinate--CoA ligase [GDP-forming] subunit beta, mitochondrial (LOC113212057), transcript variant X2, mRNA	541.276	1.21052	0.22259	5.43833	5.38e-08	0.000262945	23.1297	16.0429	17.041	20.3624	34.5302	23.0485	12.5893	13.6892	10.3333	5.80083	4.15627	3.88878	16.7841	10.5356	10.7827	11.436	10.6566	14.2625
XM_026430091.1	PREDICTED: Frankliniella occidentalis zinc finger protein castor homolog 1-like (LOC113211630), transcript variant X3, mRNA	327.64	1.38238	0.357279	3.86918	0.0001092	0.0402153	2.05627	4.12006	2.72154	2.40609	2.50849	2.63683	2.33627	4.4768	2.8273	1.33274	0.488868	0.692686	1.98642	3.72133	1.90819	3.8776	3.39256	2.27664
XM_026429398.1	PREDICTED: Frankliniella occidentalis uncharacterized LOC113211119 (LOC113211119), transcript variant X2, mRNA	836.039	0.696418	0.169078	4.11891	3.81e-05	0.0197703	11.5956	11.774	11.151	12.1331	13.573	10.6543	8.88919	9.04989	8.334	5.54387	4.37664	4.82952	13.1087	10.4297	5.68124	12.3538	7.64212	8.369
XM_026429216.1	PREDICTED: Frankliniella occidentalis uncharacterized LOC113210972 (LOC113210972), transcript variant X4, mRNA	34.0413	1.78444	0.396061	4.50547	6.62e-06	0.00615975	0.775821	1.51073	0.77349	0.817227	0.577363	0.435004	0.133062	0.0847403	0.193899	8.63463e-08	1.17119e-09	8.64442e-08	0.797773	0.533324	0.593794	0.436476	1.38559e-08	0.483368
XM_026428603.1	PREDICTED: Frankliniella occidentalis transcription elongation factor SPT6-like (LOC113210551), transcript variant X2, mRNA	2564	0.571705	0.122962	4.64943	3.33e-06	0.00476207	18.0174	21.7883	18.133	17.4565	22.4401	20.6189	21.7506	18.8583	18.0344	13.2073	12.4795	10.7279	18.6975	20.1872	10.4233	23.46	13.6567	17.9998
XM_026428165.1	PREDICTED: Frankliniella occidentalis cuticle protein 5.1-like (LOC113210274), mRNA	4690.04	1.50769	0.375642	4.01364	5.98e-05	0.0257668	2739.31	3506.52	3636.58	3949.6	2279.69	3232.29	458.943	2273.7	853.805	276.742	227.42	238.783	3650.43	2876.66	2026.4	2988.57	414.736	2079.11
XM_026428164.1	PREDICTED: Frankliniella occidentalis neuropeptide-like 4 (LOC113210273), transcript variant X2, mRNA	642.627	1.65453	0.398917	4.14755	3.36e-05	0.0183967	432.329	725.38	668.193	673.391	405.883	583.298	12.1455	448.874	124.939	5.36334	7.37056	4.64739	747.446	581.908	386.273	532.017	9.75419	349.164
XM_026428155.1	PREDICTED: Frankliniella occidentalis neuropeptide-like 4 (LOC113210266), mRNA	865.138	1.8565	0.40334	4.60281	4.17e-06	0.00476207	592.638	679.047	738.55	677.975	266.857	522.986	18.1278	490.554	163.45	8.52615	5.587	6.99985	711.941	567.727	423.305	521.097	6.90953	317.999
XM_026428079.1	PREDICTED: Frankliniella occidentalis uncharacterized LOC113210205 (LOC113210205), mRNA	323.381	1.54105	0.40337	3.82044	0.000133212	0.0442328	27.5125	11.4769	16.698	18.3732	12.9728	18.0669	0.948819	6.57461	7.76604	0.80617	0.526424	0.607978	10.9201	7.90563	8.06797	12.0753	0.950013	8.97599
XM_026426364.1	PREDICTED: Frankliniella occidentalis apolipoprotein D-like (LOC113209009), mRNA	1051.68	1.64041	0.404452	4.05587	4.99e-05	0.0224821	391.915	395.331	497.06	237.223	377.717	316.333	17.7018	235.041	106.488	12.102	13.6722	11.326	377.975	284.376	262.301	151.136	22.1798	323.426
XM_026426048.1	PREDICTED: Frankliniella occidentalis integrin beta-PS (LOC113208838), transcript variant X2, mRNA	1299.38	0.778921	0.187468	4.15496	3.25e-05	0.0183967	20.5318	23.3049	26.0073	28.9346	27.0673	26.6367	13.2285	15.3889	11.9401	7.60009	6.78971	6.93238	28.177	23.6998	11.3592	25.6475	8.46489	21.1497
XM_026426012.1	PREDICTED: Frankliniella occidentalis neurexin-4 (LOC113208818), transcript variant X2, mRNA	461.65	0.961274	0.244467	3.93212	8.42e-05	0.0321789	3.07718	4.92081	3.11221	2.94742	3.96967	2.57898	3.19132	4.78834	3.93529	1.99015	1.76609	1.58034	4.72956	2.99671	2.43485	5.11413	2.88863	3.58295
XM_026422533.1	PREDICTED: Frankliniella occidentalis gastric triacylglycerol lipase-like (LOC113206442), transcript variant X1, mRNA	737.352	1.51114	0.395333	3.82245	0.000132134	0.0442328	171.615	81.8468	125.276	78.9782	76.6168	95.8876	0.993736	60.9295	42.6246	1.7179	0.932791	0.82142	96.9871	62.4948	67.1505	56.7909	1.44984	64.2416
XM_026422178.1	PREDICTED: Frankliniella occidentalis ubiquitin carboxyl-terminal hydrolase 47 (LOC113206203), transcript variant X3, mRNA	662.561	0.745912	0.193082	3.8632	0.000111912	0.0404782	11.1004	10.2609	9.49476	12.9486	6.63409	13.69	4.59361	5.72529	5.27372	3.29295	2.84554	2.33608	8.55561	8.9967	6.16874	11.5122	2.53348	7.24552
XM_026418632.1	PREDICTED: Frankliniella occidentalis outer dense fiber protein 3 (LOC113203775), transcript variant X3, mRNA	35.8005	1.64822	0.404593	4.07379	4.63e-05	0.0212931	1.29968	0.998077	2.06548	1.37655	1.28994	1.72718	0.451593	0.897876	0.651477	0.10864	0.0562792	0.0324405	2.02288	1.593	1.50701	0.939723	0.494524	2.01403
XM_026418191.1	PREDICTED: Frankliniella occidentalis probable cytochrome P450 304a1 (LOC113203446), mRNA	311.738	1.665	0.405416	4.10688	4.01e-05	0.019812	45.451	43.0812	49.7396	28.2795	48.9166	39.8332	2.15869	26.7295	11.6724	1.27931	0.952103	0.992409	40.1317	31.4183	24.7247	18.5656	1.81911	36.5295
XM_026417763.1	PREDICTED: Frankliniella occidentalis troponin T (LOC113203196), transcript variant X5, mRNA	5128.67	1.10693	0.252735	4.37982	1.19e-05	0.00925332	309.75	330.992	329.043	399.237	421.33	458.661	118.05	216.72	152.98	65.6491	71.2253	56.9161	321.625	291.259	155.643	335.22	138.427	308.461
XM_026417186.1	PREDICTED: Frankliniella occidentalis microsomal triglyceride transfer protein large subunit (LOC113202785), transcript variant X5, mRNA	509.414	1.08359	0.27248	3.97677	6.99e-05	0.0282988	4.7241	10.3766	5.82384	11.0731	18.7517	11.7776	5.56809	6.51999	6.96447	3.21301	2.93292	1.51974	16.7475	13.436	3.69694	8.07968	13.7402	8.03049
XM_026417181.1	PREDICTED: Frankliniella occidentalis polycomb protein EED-like (LOC113202784), transcript variant X4, mRNA	97.7517	1.48669	0.332403	4.47256	7.73e-06	0.00675711	6.08193	8.15707	6.11164	5.53454	5.76601	4.64462	2.77564	3.57898	4.11307	1.20525	0.751018	0.71271	7.88977	6.35066	2.71521	4.68062	2.05427	5.24784
XM_026415991.1	PREDICTED: Frankliniella occidentalis serine/threonine-protein kinase Tao (LOC113201971), transcript variant X2, mRNA	1670.66	0.547602	0.130506	4.196	2.72e-05	0.016675	3.97113	6.37543	1.94816	3.71164	7.58557	3.6105	14.7485	13.0029	12.8345	8.89884	8.46123	8.12262	4.25037	8.71643	1.79645	6.69419	14.333	5.10549
