## Supplemental Table 8 for "Stage-specific and tomato-spotted wilt virus infection-induced changes in the salivary gland transcriptome of western flower thrips"

### Sheet: Female-sig-down
GeneID	Description	Base mean	log2(FC)	StdErr	Wald-Stats	P-value	P-adj	NLSG1	NLSG2	NLSG3	ILSG1	ILSG2	ILSG3	NFSG1	NFSG2	NFSG3	IFSG1	IFSG2	IFSG3	NMSG1	NMSG2	NMSG3	IMSG1	IMSG2	IMSG3
XM_026436968.1	PREDICTED: Frankliniella occidentalis uncharacterized LOC113217129 (LOC113217129), mRNA	2239.84	-0.74252	0.112737	-6.58633	4.51e-11	9.13e-07	17.7025	25.0577	22.9341	29.7427	27.0119	27.2579	24.5822	24.6435	26.8895	45.2694	38.1132	36.7302	32.0534	31.1409	12.0878	31.5791	44.4488	24.7544
XM_026436846.1	PREDICTED: Frankliniella occidentalis retinoid-inducible serine carboxypeptidase-like (LOC113217009), transcript variant X1, mRNA	1687.23	-0.443472	0.114982	-3.8569	0.000114835	0.0408068	37.1735	32.115	35.4932	28.0123	22.9245	24.0511	40.4364	40.7531	42.6588	59.6599	50.2393	48.3532	35.556	34.2442	16.3865	32.8441	24.7727	23.9999
XM_026435833.1	PREDICTED: Frankliniella occidentalis thymidine phosphorylase-like (LOC113216108), partial mRNA	1821.38	-0.579984	0.133366	-4.34881	1.37e-05	0.00962876	31.3483	37.5833	47.1365	42.2562	31.1102	39.229	53.6401	50.6924	52.4197	80.2888	67.2384	72.5634	48.7194	47.4814	25.1123	46.7524	68.3438	40.296
XM_026434803.1	PREDICTED: Frankliniella occidentalis uncharacterized LOC113215190 (LOC113215190), transcript variant X1, mRNA	211.242	-1.61875	0.266283	-6.07904	1.21e-09	1.22e-05	0.222989	0.496942	0.132209	0.929396	0.670471	0.537027	1.29792	1.15355	1.604	4.40746	5.32765	3.8367	0.670571	0.48395	0.185092	0.960851	1.79442	0.848608
XM_026434707.1	PREDICTED: Frankliniella occidentalis uncharacterized LOC113215130 (LOC113215130), mRNA	1427.31	-0.834045	0.161923	-5.15087	2.59e-07	0.000750244	4.74847	5.1718	3.82596	4.23567	4.66551	4.52459	9.89587	7.66991	9.92071	19.4506	14.7721	12.8745	6.1058	7.79641	1.85427	5.67545	11.3912	4.53292
XM_026434358.1	PREDICTED: Frankliniella occidentalis uncharacterized LOC113214864 (LOC113214864), mRNA	1039.32	-0.610103	0.11417	-5.34383	9.1e-08	0.000307212	17.351	23.7618	24.8078	29.1063	28.7714	26.6273	27.8723	25.2992	26.9139	42.5958	37.6555	34.6598	29.2635	29.1166	12.7747	35.6624	51.7138	27.4465
XM_026433756.1	PREDICTED: Frankliniella occidentalis transcription factor Sp4-like (LOC113214405), transcript variant X1, mRNA	202.232	-1.3354	0.24708	-5.40472	6.49e-08	0.000262945	2.49692	1.89157	1.48136	1.40298	2.04853	3.15402	0.984396	0.795982	1.12814	2.93378	2.64933	2.05966	2.09654	2.18467	0.61933	1.28244	2.1449	1.83852
XM_026433712.1	PREDICTED: Frankliniella occidentalis uncharacterized LOC113214373 (LOC113214373), transcript variant X1, mRNA	11181.2	-0.782648	0.171925	-4.55226	5.31e-06	0.00545187	11.1732	32.4583	25.7846	101.062	63.5686	83.7344	84.8278	53.5689	74.4791	124.677	111.95	110.917	61.7591	77.4308	13.8017	128.461	213.386	73.2934
XM_026433159.1	PREDICTED: Frankliniella occidentalis beta-glucosidase-like (LOC113213933), mRNA	720.88	-0.678991	0.165189	-4.11039	3.95e-05	0.019812	32.9459	32.6513	28.8576	15.6717	30.1722	20.8807	32.1645	31.3124	29.8212	58.4751	42.9618	41.6484	41.2659	33.4139	15.5587	29.391	19.8771	25.1641
XM_026432353.1	PREDICTED: Frankliniella occidentalis trypsin beta-like (LOC113213332), mRNA	1682.71	-0.625879	0.130635	-4.79106	1.66e-06	0.00280036	55.2188	43.2542	57.7518	26.6014	26.7021	32.2265	67.0026	55.8966	67.2848	99.6539	87.2774	88.5432	46.2005	46.0585	28.7972	30.9359	37.166	34.7074
XM_026430773.1	PREDICTED: Frankliniella occidentalis peptidoglycan-recognition protein SC2-like (LOC113212166), mRNA	4148.17	-0.598678	0.137199	-4.36357	1.28e-05	0.00959907	136.418	129.106	163.457	98.0898	113.994	121.521	243.49	187.516	256.364	360.141	320.142	298.563	141.112	151.94	83.8063	119.249	156.907	131.779
XM_026430677.1	PREDICTED: Frankliniella occidentalis uncharacterized LOC113212091 (LOC113212091), mRNA	827.113	-0.72461	0.176737	-4.09993	4.13e-05	0.0199309	1.88058	2.44298	2.33617	1.95383	2.08834	2.03548	3.34721	4.10251	4.1008	6.79015	6.06115	5.50345	2.75187	3.78258	1.05625	3.20128	3.26029	1.68928
XM_026428662.1	PREDICTED: Frankliniella occidentalis dynamin-1-like protein (LOC113210591), mRNA	1598.2	-0.790367	0.18711	-4.22406	2.4e-05	0.0157655	6.28313	12.8265	8.41124	22.8604	21.9733	22.5103	26.079	16.9309	24.4015	44.3363	37.5007	30.5788	18.5724	14.9531	4.12263	21.0801	55.5086	19.0043
XM_026428286.1	PREDICTED: Frankliniella occidentalis myrosinase 1-like (LOC113210333), mRNA	547.259	-0.916712	0.192358	-4.76567	1.88e-06	0.00293278	5.57024	4.80578	6.61845	7.00815	4.54674	6.41902	8.64964	7.61451	8.59111	14.5335	17.4006	13.3544	6.67067	6.62894	2.96938	8.38125	9.87327	5.72317
XM_026427930.1	PREDICTED: Frankliniella occidentalis DNA-binding transcriptional regulator BolA-like (LOC113210101), transcript variant X2, mRNA	110.569	-2.20071	0.393213	-5.59675	2.18e-08	0.000147459	1.05138	1.53675	0.8843	0.000181483	1.68176	0.981786	1.51354	0.798398	1.53232	16.319	23.2256	6.35051	1.2172	0.675657	5.0172	0.839058	1.81609	0.962219
XM_026426715.1	PREDICTED: Frankliniella occidentalis solute carrier family 2, facilitated glucose transporter member 8-like (LOC113209287), mRNA	5473.06	-0.592316	0.128774	-4.59966	4.23e-06	0.00476207	72.6228	93.6162	77.558	68.4616	71.8755	68.7562	103.906	80.5636	102.48	162.355	129.529	116.689	99.9968	100.012	41.3525	81.4991	89.4751	63.6899
XM_026424985.1	PREDICTED: Frankliniella occidentalis uncharacterized LOC113208120 (LOC113208120), transcript variant X1, mRNA	5973.14	-0.798819	0.189733	-4.21023	2.55e-05	0.0161475	40.7192	32.7041	42.1041	27.3474	24.3406	26.9396	37.5172	49.378	55.4139	87.9731	75.0014	76.1603	36.7935	41.9621	23.2753	37.8748	37.6525	27.973
XM_026424353.1	PREDICTED: Frankliniella occidentalis calphotin-like (LOC113207698), mRNA	557.368	-1.5351	0.404072	-3.79908	0.000145232	0.0474463	2.6622	4.14804	4.76885	162.715	6.56812	101.955	5.371	3.73875	5.95522	5.59623	121.593	44.4519	5.69757	5.37454	2.84155	131.4	7.39595	5.64524
XM_026424233.1	PREDICTED: Frankliniella occidentalis short-chain dehydrogenase/reductase family 16C member 6 (LOC113207598), transcript variant X1, mRNA	1593.38	-0.465697	0.113939	-4.08724	4.37e-05	0.0205624	39.6532	60.0453	54.4665	41.9102	56.5039	44.7321	41.4613	38.8679	38.9755	59.4532	48.6889	46.7378	58.0397	59.3214	25.0957	46.3306	59.6171	49.4377
XM_026423008.1	PREDICTED: Frankliniella occidentalis fl(2)d-associated complex component-like (LOC113206773), transcript variant X6, mRNA	256.319	-0.944432	0.229003	-4.1241	3.72e-05	0.0197703	0.360127	0.213705	0.113015	0.516079	0.257316	1.19906	1.37843	1.08977	1.15952	2.42767	2.10046	2.3357	0.698893	0.46915	0.37702	0.782352	2.98771	0.954674
XM_026421143.1	PREDICTED: Frankliniella occidentalis brachyurin-like (LOC113205489), mRNA	6625.83	-0.579592	0.127403	-4.54927	5.38e-06	0.00545187	185.557	153.465	186.859	112.344	116.435	131.406	260.631	229.573	300.15	392.191	375.501	340.545	171.366	166.246	90.9953	114.828	158.749	129.025
XM_026420770.1	PREDICTED: Frankliniella occidentalis uncharacterized LOC113205236 (LOC113205236), transcript variant X2, mRNA	173.764	-1.1408	0.24768	-4.60592	4.11e-06	0.00476207	2.04996	0.917994	1.85314	1.91269	1.56644	1.81622	1.44867	1.37782	1.28209	3.27865	3.43997	2.556	1.34868	0.727753	0.715643	1.86351	2.98209	1.39378
XM_026420653.1	PREDICTED: Frankliniella occidentalis uncharacterized LOC113205149 (LOC113205149), mRNA	2398.65	-1.14347	0.227925	-5.01687	5.25e-07	0.0012	52.9083	52.5075	54.2299	35.2692	64.0762	47.4848	68.1672	55.0401	92.1871	209.055	131.341	139.991	58.1708	102.011	25.2988	74.0467	73.3661	53.1488
XM_026419752.1	PREDICTED: Frankliniella occidentalis trypsin-7-like (LOC113204545), mRNA	9995.44	-0.60186	0.156229	-3.85242	0.000116957	0.0408444	144.825	141.312	186.547	105.572	92.6312	125.931	307.884	273.067	335.793	409.28	455.757	438.887	166.42	179.149	100.864	145.481	164.91	119.366
XM_026418420.1	PREDICTED: Frankliniella occidentalis protein TIC 214-like (LOC113203639), mRNA	7320.81	-0.64978	0.129688	-5.01035	5.43e-07	0.0012	193.513	283.762	306.443	211.236	239.314	228.249	337.267	383.288	389.92	606.85	526.933	512.569	307.811	341.572	157.593	235.032	265.865	245.252
XM_026418312.1	PREDICTED: Frankliniella occidentalis lipase 3-like (LOC113203554), mRNA	2696.08	-0.607931	0.137504	-4.42119	9.82e-06	0.00795285	17.226	30.2379	32.9236	15.135	17.5805	16.2402	67.5726	58.9646	58.9249	93.8627	82.9053	88.446	38.7016	42.1557	17.9656	23.6632	49.8187	27.4962
XM_026417740.1	PREDICTED: Frankliniella occidentalis uncharacterized LOC113203183 (LOC113203183), mRNA	1345.37	-0.530544	0.131292	-4.04094	5.32e-05	0.023442	37.1351	40.1084	38.4842	35.3287	33.6889	36.7642	34.349	34.7819	39.2571	57.2991	48.6011	42.3225	44.3172	47.1873	21.165	37.5569	38.9503	32.9708
XM_026417348.1	PREDICTED: Frankliniella occidentalis carboxypeptidase B-like (LOC113202905), mRNA	21102.2	-0.551515	0.138476	-3.98276	6.81e-05	0.0281589	308.728	293.326	333.735	250.264	184.485	237.757	428.305	479.892	537.159	696.967	682.914	616.116	331.453	363.257	176.849	284.051	329.977	225.809
XM_026417108.1	PREDICTED: Frankliniella occidentalis brachyurin-like (LOC113202735), mRNA	12734.3	-0.577606	0.138595	-4.16759	3.08e-05	0.0183387	322.493	316.324	394.688	279.744	234.549	277.073	401.128	458.353	475.928	681.603	592.388	605.851	363.812	392.992	212.696	338.17	309.259	274.298
XM_026416580.1	PREDICTED: Frankliniella occidentalis larval cuticle protein A2B-like (LOC113202386), mRNA	1051.29	-1.57698	0.400764	-3.93494	8.32e-05	0.0321789	0.288877	6.27048	8.44782	362.465	5.98203	216.823	9.57592	8.50744	4.32822	8.24073	298.462	102.476	14.4368	7.87594	3.91256	265.353	35.13	13.1043
XM_026416197.1	PREDICTED: Frankliniella occidentalis uncharacterized LOC113202114 (LOC113202114), mRNA	214.474	-1.56049	0.34652	-4.50331	6.69e-06	0.00615975	0.643783	1.79513	1.66066	0.864098	1.11273	1.49943	4.44482	3.10871	2.92061	8.9299	19.1017	11.9373	4.06138	2.33479	0.783804	1.70637	3.3757	1.83611
XM_026415914.1	PREDICTED: Frankliniella occidentalis katanin p80 WD40 repeat-containing subunit B1 (LOC113201924), transcript variant X4, mRNA	582.386	-0.683076	0.148171	-4.61006	4.03e-06	0.00476207	2.7951	4.9274	4.66076	4.53775	3.34194	3.72454	3.29856	2.82627	3.16156	5.19532	4.91763	4.03458	3.15374	5.03653	1.62603	5.87804	4.69389	5.92451

### Sheet: Sheet1
Name	Modified	Description	Size	Accession	Start of sequence	Latin name	Taxonomy	Common name	Linear
XM_026436968.1		PREDICTED: Frankliniella occidentalis uncharacterized LOC113217129 (LOC113217129), mRNA	2641		TTCAGTGTGGCGTGCTGTCTTGACGGACACACTTCTGAGCAGAGCAGAAG				Linear
XM_026436846.1		PREDICTED: Frankliniella occidentalis retinoid-inducible serine carboxypeptidase-like (LOC113217009), transcript variant X1, mRNA	1471		CATCAGTCCGCGGACGACCGCCAATGATGAAAGACTCAATCACGGTAATG				Linear
XM_026435833.1		PREDICTED: Frankliniella occidentalis thymidine phosphorylase-like (LOC113216108), partial mRNA	1218		TATAGGAGATAGCCCGATGGACGAGTGTGCAGTGGTGCGGCGTCGCGTTG				Linear
XM_026434803.1		PREDICTED: Frankliniella occidentalis uncharacterized LOC113215190 (LOC113215190), transcript variant X1, mRNA	2732		TCAGACGCGGCCAACCAACGGTCAGAGATCATCAGGAGTCATTTTGAATG				Linear
XM_026434707.1		PREDICTED: Frankliniella occidentalis uncharacterized LOC113215130 (LOC113215130), mRNA	4332		GGGGAAGTCAGCACCATCCAGGAGAAGGGTACACCTCGCCTCTAGTCATG				Linear
XM_026434358.1		PREDICTED: Frankliniella occidentalis uncharacterized LOC113214864 (LOC113214864), mRNA	1328		TATTACTTCTGTTGACACCACTGATCTGGATTTACTCGCCGCGATTCGGA				Linear
XM_026433756.1		PREDICTED: Frankliniella occidentalis transcription factor Sp4-like (LOC113214405), transcript variant X1, mRNA	4305		GCCGCCGAAGTCGCCTCCCTCTTGTTGTCCACTGGGCCCTCCCGTTCCCG				Linear
XM_026433712.1		PREDICTED: Frankliniella occidentalis uncharacterized LOC113214373 (LOC113214373), transcript variant X1, mRNA	4485		AATTTTAATGTCTACGACTTCCCGGGGTTTAGTGACACTCGTGGCTCATG				Linear
XM_026433159.1		PREDICTED: Frankliniella occidentalis beta-glucosidase-like (LOC113213933), mRNA	835		ACTTGTTTTTCAGGCAAATCTTCGTTCCCTCGTGCGCACAATGAAGGAAT				Linear
XM_026432353.1		PREDICTED: Frankliniella occidentalis trypsin beta-like (LOC113213332), mRNA	955		GCGTAAGTATTGTGCAGTTAGCCAGCGGCCACCAGCGGACACCTCGCCAG				Linear
XM_026430773.1		PREDICTED: Frankliniella occidentalis peptidoglycan-recognition protein SC2-like (LOC113212166), mRNA	713		AATCGGTGAGTAACTCAGTCAGTCGCGTTTGCTTTGCTCAACATGAAGGT				Linear
XM_026430677.1		PREDICTED: Frankliniella occidentalis uncharacterized LOC113212091 (LOC113212091), mRNA	6146		AGGGGCAGCAGTGGCTTTTCGCTTGCTTCGCAGCTAAGGTGTGAGCAAAA				Linear
XM_026428662.1		PREDICTED: Frankliniella occidentalis dynamin-1-like protein (LOC113210591), mRNA	2105		CGACATGGACGACCTAATATTCTCTATAAACAACATTCAAGACCAGTTCA				Linear
XM_026428286.1		PREDICTED: Frankliniella occidentalis myrosinase 1-like (LOC113210333), mRNA	1852		ACTTGACATTGACGGCGCGAGATCATATCAGGGGCCCACGGCGGCGGCAC				Linear
XM_026427930.1		PREDICTED: Frankliniella occidentalis DNA-binding transcriptional regulator BolA-like (LOC113210101), transcript variant X2, mRNA	653		GATCAACTCGACGGGTCACACTACCACCTATTTTGTTCCGCACTGCTGGC				Linear
XM_026426715.1		PREDICTED: Frankliniella occidentalis solute carrier family 2, facilitated glucose transporter member 8-like (LOC113209287), mRNA	1885		GATTCGGGGCGAAGGCACAAATTAAAAGGGAGGCAACAGGTCGACGTACT				Linear
XM_026424985.1		PREDICTED: Frankliniella occidentalis uncharacterized LOC113208120 (LOC113208120), transcript variant X1, mRNA	3547		CGGGACGGACCGCCGGAGACCAGTCGGCAGAGCGTCGTCCCGCCCGCCCA				Linear
XM_026424353.1		PREDICTED: Frankliniella occidentalis calphotin-like (LOC113207698), mRNA	788		CATCTCGACACGCAGCAGCAGCAGCAGCAACCGGTCAAGTCATGCTGAGG				Linear
XM_026424233.1		PREDICTED: Frankliniella occidentalis short-chain dehydrogenase/reductase family 16C member 6 (LOC113207598), transcript variant X1, mRNA	1435		TGTGCTGGCGAGCGCCCCCCGCGCCGGTCTCCACGCGGCCACGCCCCGCC				Linear
XM_026423008.1		PREDICTED: Frankliniella occidentalis fl(2)d-associated complex component-like (LOC113206773), transcript variant X6, mRNA	5423		GTCTTCGAGAGGTTAGGAACTAAAGCCATCTCTTCGAATCCCAGCCAATG				Linear
XM_026421143.1		PREDICTED: Frankliniella occidentalis brachyurin-like (LOC113205489), mRNA	929		GGTCAGCCGTGCGGTTGGCTCCCCGCATTACGGCGTTTCCACTCGTCGAG				Linear
XM_026420770.1		PREDICTED: Frankliniella occidentalis uncharacterized LOC113205236 (LOC113205236), transcript variant X2, mRNA	2967		CTGTGCACTTCTGTATAAAAAGGAAGCTGCATGCCCACCCTAACCATTTT				Linear
XM_026420653.1		PREDICTED: Frankliniella occidentalis uncharacterized LOC113205149 (LOC113205149), mRNA	920		TACGCCACCAGGGTCCAACGGTCTCCGCAGTGCACGCCACGCCTCAACAT				Linear
XM_026419752.1		PREDICTED: Frankliniella occidentalis trypsin-7-like (LOC113204545), mRNA	1143		CGATGCCGCGTATACCCAGACACAATGCTGCGCGCGCTGCCCGTCGTCCT				Linear
XM_026418420.1		PREDICTED: Frankliniella occidentalis protein TIC 214-like (LOC113203639), mRNA	747		CAAATTAGCGACAAAATGTTAATTCACTCTCTCCCGCCGAAGACAGGCCT				Linear
XM_026418312.1		PREDICTED: Frankliniella occidentalis lipase 3-like (LOC113203554), mRNA	1465		GCTCTGTGTGCCACCTGGCCACCTGACACGACCGACTTATCCATTCGAGA				Linear
XM_026417740.1		PREDICTED: Frankliniella occidentalis uncharacterized LOC113203183 (LOC113203183), mRNA	1312		CGTGGGCCATTCGTAGCAGAGCACGCCGAGATGCCTCCCCGCGGGCTGGT				Linear
XM_026417348.1		PREDICTED: Frankliniella occidentalis carboxypeptidase B-like (LOC113202905), mRNA	1499		ATAAGTGGAGAGGTCCTGCGACATCAAACGTGGGCATCAAACGATATACT				Linear
XM_026417108.1		PREDICTED: Frankliniella occidentalis brachyurin-like (LOC113202735), mRNA	1029		CTCAGCTTGAGCCGCTCCTCAAGTGGTCCGAGCCGAGCCGCGCAGCGCCA				Linear
XM_026416580.1		PREDICTED: Frankliniella occidentalis larval cuticle protein A2B-like (LOC113202386), mRNA	673		AGTCGGCACTTCAGTCACAAGTCCCCGCTGCACGCCGGCATCATGGTCTC				Linear
XM_026416197.1		PREDICTED: Frankliniella occidentalis uncharacterized LOC113202114 (LOC113202114), mRNA	1071		CAGCGGCCGGTCAGACTCAGACGGTCGTCGTCTCCTCTTCGAAAACGGCT				Linear
XM_026415914.1		PREDICTED: Frankliniella occidentalis katanin p80 WD40 repeat-containing subunit B1 (LOC113201924), transcript variant X4, mRNA	5558		GCTGTTCGAAAGATTACCATAATATCCCTAATAAGGTGTCGATTTAGTAT				Linear
