## Supplemental Table 9 for "Stage-specific and tomato-spotted wilt virus infection-induced changes in the salivary gland transcriptome of western flower thrips"

### Sheet: Male-sig-up
GeneID	Description	Base mean	log2(FC)	StdErr	Wald-Stats	P-value	P-adj	NLSG1	NLSG2	NLSG3	ILSG1	ILSG2	ILSG3	NFSG1	NFSG2	NFSG3	IFSG1	IFSG2	IFSG3	NMSG1	NMSG2	NMSG3	IMSG1	IMSG2	IMSG3
XR_003303603.1	PREDICTED: Frankliniella occidentalis uncharacterized LOC113209927 (LOC113209927), transcript variant X1, ncRNA	115253	0.471803	0.12907	3.6554	0.00025678	0.0419266	287.503	597.986	452.248	374.503	458.09	381.846	157.97	350.674	184.118	216.677	132.114	143.386	618.707	592.424	228.879	400.532	367.403	369.405
XR_003303412.1	PREDICTED: Frankliniella occidentalis uncharacterized LOC113206155 (LOC113206155), transcript variant X7, ncRNA	85.3393	4.26478	0.527162	8.09006	5.96e-16	4.32e-12	0.885306	0.309702	0.76954	0.010208	0.965034	1.01575	0.310639	0.856564	0.527765	0.519336	0.283512	0.165249	0.692419	1.71556	0.834458	0	0.000186217	1.40625e-09
XM_026438670.1	PREDICTED: Frankliniella occidentalis solute carrier family 15 member 1-like (LOC113218357), transcript variant X1, mRNA	1872.09	0.683782	0.151014	4.52795	5.96e-06	0.00300786	15.6726	28.0407	30.1931	30.2306	16.3547	22.7753	16.7588	31.4266	31.2088	35.5915	32.942	26.6574	34.8557	42.061	19.5185	25.7982	22.7138	20.1096
XM_026438333.1	PREDICTED: Frankliniella occidentalis G protein-activated inward rectifier potassium channel 3-like (LOC113218126), transcript variant X5, mRNA	85.4301	1.56585	0.370059	4.23134	2.32e-05	0.00840771	1.22181	2.90704	1.44447	1.52377	2.02166	0.821748	0	2.34576	0.315373	0.61874	0.455309	0.419158	1.60144	2.92474	1.03526	0.57043	0.567869	0.647355
XM_026438329.1	PREDICTED: Frankliniella occidentalis G protein-activated inward rectifier potassium channel 3-like (LOC113218126), transcript variant X1, mRNA	853.875	0.895259	0.20916	4.28026	1.87e-05	0.00723907	10.4641	20.1232	11.5758	9.27698	12.7916	12.2409	6.6944	11.6291	6.01858	3.30527	4.4139	5.92118	20.5092	16.9394	9.1833	10.8516	7.63292	9.51546
XM_026437655.1	PREDICTED: Frankliniella occidentalis lanC-like protein 3 (LOC113217670), transcript variant X2, mRNA	24.1909	2.70725	0.548136	4.93902	7.85e-07	0.000568362	0.485196	0.677553	0.56886	0.92567	1.3555	1.67141	0.877339	0.849336	0	0	0.697616	1.3443	0.734387	1.4727	0.419349	0	0	0
XM_026437556.1	PREDICTED: Frankliniella occidentalis serrate RNA effector molecule homolog (LOC113217601), transcript variant X1, mRNA	1652.76	0.415137	0.115678	3.58873	0.000332294	0.0498018	29.4587	26.8357	17.9779	24.605	28.4258	20.3972	17.0763	23.8579	13.4281	7.12235	14.7155	15.675	28.3624	27.2476	12.097	19.4902	18.3824	18.8614
XM_026437304.1	PREDICTED: Frankliniella occidentalis proton myo-inositol cotransporter-like (LOC113217411), mRNA	3530.07	0.643253	0.128392	5.01008	5.44e-07	0.000437586	50.594	86.2983	85.9509	65.856	43.4803	60.4562	45.1949	80.9208	69.6842	82.9542	76.6597	82.1696	82.1236	93.9668	43.8788	56.6606	50.9904	52.6255
XM_026437246.1	PREDICTED: Frankliniella occidentalis fibronectin type-III domain-containing protein 3A (LOC113217374), mRNA	7725.96	0.475465	0.131814	3.60709	0.000309645	0.0476897	30.1632	45.5999	38.4233	33.2984	33.2462	31.6589	22.3987	40.4493	28.5472	25.0117	21.4146	22.3245	53.4964	47.2138	22.9848	38.7576	31.1142	30.6233
XM_026436635.1	PREDICTED: Frankliniella occidentalis proton myo-inositol cotransporter-like (LOC113216810), mRNA	869.009	0.668672	0.142314	4.69857	2.62e-06	0.0016255	52.6527	78.6804	86.7374	62.1565	40.8743	57.9504	57.4107	98.6148	69.541	97.19	99.1145	92.2715	90.257	100.295	45.1716	64.1425	55.7063	48.4385
XM_026434877.1	PREDICTED: Frankliniella occidentalis MFS-type transporter SLC18B1-like (LOC113215268), transcript variant X3, mRNA	68.1632	1.42343	0.385183	3.69547	0.000219479	0.0387497	0.870961	2.21512	2.02562	0.20507	1.8811	1.15685	0	1.0254	0	0.374849	0.274005	0	1.26464	1.74506	1.02345	0.465408	0.583264	0.493436
XM_026433936.1	PREDICTED: Frankliniella occidentalis NAD-dependent protein deacetylase Sirt6 (LOC113214547), transcript variant X2, mRNA	19.9762	2.49763	0.54833	4.55498	5.24e-06	0.00270881	0	0	0	0.000218947	2.3053	0.469709	0	2.50864e-07	8.57393e-10	0.920611	0	3.60693e-10	1.27597	0.861053	0.334933	9.85273e-07	0.000195848	0
XM_026433854.1	PREDICTED: Frankliniella occidentalis uncharacterized LOC113214488 (LOC113214488), mRNA	9157.47	0.905424	0.207937	4.35433	1.33e-05	0.00557413	856.944	656.514	753.381	379.408	212.214	366.93	500.229	909.794	876.215	552.164	1237.07	638.252	726.042	580.943	410.218	383.265	358.218	326.728
XM_026433803.1	PREDICTED: Frankliniella occidentalis uncharacterized LOC113214443 (LOC113214443), transcript variant X1, mRNA	168.083	1.04975	0.275652	3.80826	0.000139946	0.0295055	1.59028	4.19718	2.21467	4.00253	2.72131	3.6256	0.426675	3.03533	1.29473	0.813625	1.06286	0.63076	3.27192	2.88854	1.32382	1.15237	1.16481	1.47994
XM_026432892.1	PREDICTED: Frankliniella occidentalis uncharacterized LOC113213739 (LOC113213739), mRNA	131.606	1.08231	0.296403	3.65149	0.000260727	0.0419403	1.66692	7.30171	6.4958	2.44977	2.51223	2.42961	1.09979	3.4176	0.836113	1.60674	0.38143	1.17493	7.25196	5.66421	3.60135	2.60256	3.25574	2.67838
XM_026432718.1	PREDICTED: Frankliniella occidentalis trehalase-like (LOC113213605), transcript variant X3, mRNA	5165.92	0.291852	0.0787905	3.70415	0.0002121	0.0380658	43.6509	65.6822	64.5375	47.4347	53.1017	48.9441	47.4306	53.6894	46.0487	57.2595	41.8489	45.7891	68.4185	69.4329	32.2147	55.3866	53.0802	49.1749
XM_026432233.1	PREDICTED: Frankliniella occidentalis AP-1 complex subunit gamma-1 (LOC113213238), transcript variant X5, mRNA	42.0835	3.81869	0.531503	7.18471	6.74e-13	2.93e-09	0	0	0.418948	0	0	8.73489e-11	0	2.38283e-07	0	0.353412	0.329042	0	0.912547	1.43262	0.399853	2.83917e-07	0	0
XM_026431607.1	PREDICTED: Frankliniella occidentalis protein daughter of sevenless (LOC113212787), transcript variant X1, mRNA	1518.4	0.503312	0.136083	3.69856	0.000216824	0.0385947	10.8579	11.6841	9.95226	10.7843	11.2684	11.426	5.97802	9.50579	11.0973	8.60247	6.1184	6.76776	13.0882	13.6233	5.69338	9.03824	9.33824	7.17191
XM_026431595.1	PREDICTED: Frankliniella occidentalis myotubularin-related protein 14 (LOC113212777), transcript variant X2, mRNA	78.8147	1.79058	0.415577	4.30867	1.64e-05	0.00660473	0.704819	0.545596	0.603181	0.620438	1.78276	0.153649	0.177252	0.747788	0.100418	0	0.171009	0.0943573	1.29116	0.79197	0.652009	0.296241	0.295773	0.153467
XM_026431398.1	PREDICTED: Frankliniella occidentalis histone deacetylase 6 (LOC113212609), transcript variant X3, mRNA	423.96	0.886501	0.227095	3.90366	9.47e-05	0.0244945	4.67617	7.12172	3.19536	6.73971	3.66213	4.30893	1.14474	3.67695	0.711964	1.66911	1.83616	0.442697	5.43183	7.56519	2.37049	2.98002	2.97338	2.86499
XM_026431019.1	PREDICTED: Frankliniella occidentalis uncharacterized LOC113212356 (LOC113212356), transcript variant X1, mRNA	1531.85	0.468499	0.12397	3.77914	0.00015737	0.031643	20.9249	27.8766	23.6519	19.8612	26.1746	20.6704	13.5415	18.9774	21.1394	18.0085	16.1571	11.49	27.8741	27.8152	12.4032	18.6006	17.6898	18.7385
XM_026430917.1	PREDICTED: Frankliniella occidentalis protein rtoA-like (LOC113212288), mRNA	869.504	0.642067	0.140873	4.55777	5.17e-06	0.00270881	7.96414	13.7657	11.7334	7.94669	7.67889	7.15912	5.66256	9.82085	6.03698	6.68502	7.5216	4.97721	13.8198	14.6719	6.83634	9.63303	8.81666	7.29335
XM_026430037.1	PREDICTED: Frankliniella occidentalis protein artichoke (LOC113211612), transcript variant X1, mRNA	1619.06	1.05677	0.20411	5.17747	2.25e-07	0.000212362	4.3575	10.4596	4.34942	8.12712	6.88792	8.9299	2.66642	9.96292	4.24729	3.63582	3.19538	3.90741	11.3889	11.776	6.02346	6.67692	5.25324	3.9929
XM_026429660.1	PREDICTED: Frankliniella occidentalis oryzain alpha chain-like (LOC113211321), transcript variant X2, mRNA	750.268	0.501899	0.13714	3.65975	0.000252461	0.0419266	72.7562	99.1085	82.1349	69.8221	78.3362	79.2696	38.5719	54.1227	47.4049	50.0012	49.9446	38.3995	102.6	93.5039	44.2458	64.3334	63.6314	62.2549
XM_026429514.1	PREDICTED: Frankliniella occidentalis facilitated trehalose transporter Tret1-like (LOC113211207), transcript variant X2, mRNA	1668.55	0.739174	0.168598	4.38424	1.16e-05	0.00495592	9.44216	24.4887	24.157	13.4299	14.8414	14.0934	15.083	22.3184	13.3782	13.2404	13.3942	11.0668	25.9674	29.6933	13.9867	19.1555	14.2377	14.124
XM_026429454.1	PREDICTED: Frankliniella occidentalis shootin-1-like (LOC113211156), transcript variant X1, mRNA	1811.2	0.861955	0.202224	4.26237	2.02e-05	0.00757319	10.9145	32.4504	27.9626	14.1673	18.9749	15.8137	5.17683	20.0661	10.7588	8.6884	11.9475	9.385	31.1358	24.258	15.9824	15.2165	14.9697	14.9082
XM_026429315.1	PREDICTED: Frankliniella occidentalis serine/threonine-protein phosphatase 2B catalytic subunit 3-like (LOC113211067), transcript variant X3, mRNA	530.144	1.28125	0.25571	5.01057	5.43e-07	0.000437586	3.38281	6.03803	1.64827	3.66615	3.28825	2.48836	2.17484	0.182687	1.19896	1.38026	0.296463	0.648842	6.28876	5.47467	1.82704	2.25949	1.61942	1.82077
XM_026429112.1	PREDICTED: Frankliniella occidentalis protein rolling stone-like (LOC113210917), transcript variant X1, mRNA	665.819	0.817733	0.211805	3.86079	0.000113022	0.0255664	5.60903	11.83	10.8891	7.34581	6.77244	6.11246	2.66218	7.64656	3.43234	3.56471	2.88812	2.66671	12.4119	9.99058	5.62622	6.79033	5.00195	6.04687
XM_026429094.1	PREDICTED: Frankliniella occidentalis uncharacterized LOC113210903 (LOC113210903), mRNA	18595.7	0.677821	0.173949	3.89667	9.75e-05	0.0246313	3198.88	2387.12	2868.91	1499.62	1532.16	1641.79	3974.57	3287.79	4138.76	4720.04	5380.63	4226.6	2529.21	2649.73	1510.97	1608.22	1574.06	1662.13
XM_026428374.1	PREDICTED: Frankliniella occidentalis alpha-amylase 2-like (LOC113210396), mRNA	20640.6	0.543689	0.140559	3.86804	0.000109712	0.0255664	626.299	650.341	687.55	464.643	449.232	487.129	873.347	705.646	823.071	1024.27	821.823	828.448	689.36	658.362	354.927	464.3	421.625	454.411
XM_026428172.1	PREDICTED: Frankliniella occidentalis ribosomal protein S6 kinase alpha-5-like (LOC113210281), transcript variant X1, mRNA	3061.96	0.588613	0.128483	4.58124	4.62e-06	0.00257378	11.9956	17.9688	17.9529	16.1537	16.1831	17.0157	10.7596	18.164	16.7093	11.8717	11.2822	11.1757	20.0421	23.2971	10.8471	14.8845	13.2078	13.0318
XM_026427981.1	PREDICTED: Frankliniella occidentalis tRNA nuclease CdiA-2-like (LOC113209881), transcript variant X5, mRNA	271.752	2.42527	0.547667	4.42837	9.49e-06	0.00429552	0.000722312	0.190572	8.21596	0.00100147	2.51174	3.96576	15.2425	1.3318	0.00791725	5.13314	9.14784	0.0125828	5.23092	1.58093	6.68924	0.00889645	0.105483	7.62249e-06
XM_026427639.1	PREDICTED: Frankliniella occidentalis zinc finger E-box-binding homeobox 2-like (LOC113209885), transcript variant X3, mRNA	398.314	0.978929	0.268864	3.64098	0.000271604	0.0430522	3.65804	3.47456	3.81633	3.35961	4.02899	3.05067	1.34043	2.70281	0.568213	2.06525	1.63539	2.35035	3.58854	5.38567	1.90483	2.50693	1.58704	1.82261
XM_026427554.1	PREDICTED: Frankliniella occidentalis four-domain proteases inhibitor-like (LOC113209837), transcript variant X2, mRNA	503.078	1.61883	0.210534	7.68916	1.48e-14	8.04e-11	0.812854	24.2447	12.6838	3.50043	4.52434	5.26428	4.65284	10.9824	1.92074	3.90767	6.8352	3.89023	28.8233	27.8504	13.0814	8.10612	10.0302	6.57497
XM_026427439.1	PREDICTED: Frankliniella occidentalis alsin (LOC113209762), transcript variant X1, mRNA	399.263	1.01131	0.250926	4.03032	5.57e-05	0.0165696	2.16314	4.5536	1.52978	3.52705	1.36241	1.47223	1.17592	3.3226	3.24977	2.17235	1.0496	1.79462	3.37148	3.31328	1.4163	1.97779	1.30506	1.0933
XM_026427041.1	PREDICTED: Frankliniella occidentalis protein fem-1 homolog CG6966 (LOC113209497), mRNA	2360.05	0.929072	0.222547	4.17471	2.98e-05	0.0102845	42.1553	69.8442	56.0501	24.5812	49.5113	32.9248	40.4591	46.577	31.9733	31.6218	35.39	25.6443	70.9659	64.4593	32.7034	30.1837	27.8096	39.0163
XM_026426047.1	PREDICTED: Frankliniella occidentalis integrin beta-PS (LOC113208838), transcript variant X1, mRNA	3244.2	0.456094	0.121103	3.76618	0.000165767	0.0318437	36.2008	42.5702	25.3404	32.3724	34.8538	32.4635	15.8742	21.9066	19.2467	18.8917	16.7621	12.6898	35.2804	36.1575	16.6426	26.8544	21.946	23.7716
XM_026425645.1	PREDICTED: Frankliniella occidentalis separin (LOC113208589), transcript variant X2, mRNA	20.5051	1.96311	0.541142	3.62772	0.000285934	0.0446715	0	0	0.426313	0	0	0	0.513277	0.80213	1.24903	1.4436	0.654674	0.642928	1.50082	0.614027	0.208096	0	0	0
XM_026425073.1	PREDICTED: Frankliniella occidentalis terminal nucleotidyltransferase 5C (LOC113208181), transcript variant X2, mRNA	1646.97	0.770369	0.160067	4.8128	1.49e-06	0.00101001	17.5285	34.7104	28.3807	14.0305	27.0534	24.2839	10.8927	13.4863	11.6237	10.624	10.5764	7.88576	31.9421	29.0154	13.3756	15.796	15.1306	17.264
XM_026424589.1	PREDICTED: Frankliniella occidentalis uncharacterized LOC113207863 (LOC113207863), mRNA	8526.3	0.590003	0.135928	4.34056	1.42e-05	0.00582324	26.1326	59.1105	60.246	35.5665	36.5004	38.9638	26.4292	48.5518	24.2171	22.6595	22.9216	22.985	67.257	61.3204	31.5756	44.6495	36.5129	39.8277
XM_026424400.1	PREDICTED: Frankliniella occidentalis sex determination protein fruitless-like (LOC113207725), transcript variant X3, mRNA	1805.91	0.552854	0.123875	4.463	8.08e-06	0.00373426	5.01375	25.8063	20.0562	13.381	16.2678	11.1782	12.4026	18.4929	14.5872	14.1445	12.6267	12.0835	23.2309	25.4131	10.6607	16.8253	13.8419	14.5533
XM_026424192.1	PREDICTED: Frankliniella occidentalis glycine-rich cell wall structural protein-like (LOC113207572), mRNA	14012.1	1.07387	0.238224	4.5078	6.55e-06	0.00323293	110.442	402.945	353.173	203.061	157.663	188.778	83.6511	277.608	74.012	62.3148	51.4209	55.1135	412.365	349.906	192.513	198.896	120.278	181.907
XM_026423104.1	PREDICTED: Frankliniella occidentalis CCR4-NOT transcription complex subunit 11 (LOC113206848), transcript variant X2, mRNA	51.5579	1.56997	0.411396	3.8162	0.000135523	0.0288531	1.11909	1.30887	1.01281	1.09329	2.85782	2.3027	0	1.58327	2.13725	0.298466	1.90277	1.72987	1.84987	2.33912	0.95343	0.429281	0.434171	0.676511
XM_026422902.1	PREDICTED: Frankliniella occidentalis multiple epidermal growth factor-like domains protein 6 (LOC113206695), mRNA	1220.62	1.5282	0.302286	5.05547	4.29e-07	0.000372927	3.79527	24.6299	21.2924	5.27554	5.7738	5.6328	6.06795	16.7557	4.90152	6.76109	2.23736	4.66671	28.4638	21.3562	12.2476	6.56584	5.62901	9.88985
XM_026422851.1	PREDICTED: Frankliniella occidentalis DE-cadherin (LOC113206665), transcript variant X2, mRNA	3653.59	0.699567	0.147597	4.73973	2.14e-06	0.00140829	14.5316	23.7578	16.4633	15.078	15.4964	14.3488	7.21491	13.3001	11.6273	7.67092	8.72043	7.86697	21.6963	21.5893	9.53724	12.8517	10.5961	12.7245
XM_026422410.1	PREDICTED: Frankliniella occidentalis putative serine protease K12H4.7 (LOC113206356), transcript variant X1, mRNA	3525.56	0.534552	0.124792	4.28352	1.84e-05	0.00723907	64.6298	102.542	110.85	66.671	64.8183	71.05	63.6016	148.264	129.707	125.413	128.875	135.097	108.567	115.281	56.8404	74.1749	74.2561	72.8792
XM_026421994.1	PREDICTED: Frankliniella occidentalis proton-coupled amino acid transporter-like protein pathetic (LOC113206086), transcript variant X3, mRNA	893.581	1.29351	0.319979	4.04248	5.29e-05	0.0159515	5.23019	20.8696	14.2754	6.17112	7.16098	7.10002	3.21588	8.48443	2.67662	1.80803	2.93378	2.65356	18.3373	15.7364	7.49625	4.55006	4.4649	8.06065
XM_026421817.1	PREDICTED: Frankliniella occidentalis uncharacterized LOC113205972 (LOC113205972), transcript variant X4, mRNA	41.2919	3.64708	0.536061	6.80348	1.02e-11	2.77e-08	2.94991e-09	0	0.112881	6.78101e-10	6.22982	1.16369e-07	1.05591e-08	1.27768	0.506923	0.733512	0.608398	0.326883	2.68061	1.42482	0.916978	7.32008e-10	0	0.00489522
XM_026421071.1	PREDICTED: Frankliniella occidentalis myosin-I heavy chain (LOC113205440), mRNA	2121.56	0.777685	0.191632	4.05822	4.94e-05	0.0151239	6.81956	15.519	11.5806	7.62664	9.19345	7.98331	5.17849	10.4984	6.32454	6.64281	5.09157	4.9699	15.9618	14.6232	6.22595	9.23106	6.31468	7.94027
XM_026420110.1	PREDICTED: Frankliniella occidentalis gelsolin, cytoplasmic-like (LOC113204798), transcript variant X3, mRNA	981.176	0.784739	0.208837	3.75765	0.000171514	0.0318437	10.6928	17.9394	16.3021	12.4968	11.7411	13.2491	7.82194	19.4297	8.61403	13.5908	9.96773	11.9512	20.3499	16.5485	9.60535	9.64944	9.55368	11.1248
XM_026419661.1	PREDICTED: Frankliniella occidentalis kinetochore protein NDC80 homolog (LOC113204485), transcript variant X1, mRNA	103.532	1.46332	0.377345	3.87794	0.000105343	0.0255664	1.88704	1.64425	1.78232	1.86094	1.05098	1.59693	1.29286	0	1.46374	0	0.6323	1.04989	3.08002	2.14287	1.31649	0.749635	0.541574	0.986641
XM_026419532.1	PREDICTED: Frankliniella occidentalis myogenesis-regulating glycosidase (LOC113204365), mRNA	13284.1	0.619197	0.164423	3.76589	0.00016596	0.0318437	179.024	302.563	328.42	222.245	191.127	214.905	159.102	353.425	250.124	320.172	263.016	266.682	336.985	314.153	181.672	216.713	194.489	214.395
XM_026419231.1	PREDICTED: Frankliniella occidentalis gamma-aminobutyric acid type B receptor subunit 2 (LOC113204172), transcript variant X2, mRNA	637.385	0.816321	0.218995	3.72757	0.000193331	0.0355129	3.17725	7.31472	5.7763	5.33937	3.86517	4.15742	3.082	5.71664	1.62318	2.20939	1.75976	1.65243	8.09986	7.46641	4.37102	5.01155	3.58536	4.33631
XM_026419084.1	PREDICTED: Frankliniella occidentalis CD109 antigen-like (LOC113204081), transcript variant X4, mRNA	699.681	0.683757	0.185646	3.68312	0.000230397	0.0400264	4.29484	7.41327	8.64346	5.95244	5.94587	7.02741	1.82592	9.30743	1.17043	1.34498	1.29006	1.4322	8.97737	8.9677	3.76645	5.76344	4.12845	4.99384
XM_026418503.1	PREDICTED: Frankliniella occidentalis mucin-2-like (LOC113203702), mRNA	10743.3	0.765971	0.202821	3.77658	0.000158998	0.0316772	227.337	227.451	238.017	169.425	122.17	169.995	125.225	309.131	312.216	235.738	310.884	289.993	238.494	252.88	131.444	167.785	109.316	139.992
XM_026418090.1	PREDICTED: Frankliniella occidentalis protein PRY2-like (LOC113203410), transcript variant X2, mRNA	240.584	1.27177	0.226775	5.60805	2.05e-08	2.78e-05	2.32905	1.42316	5.28186	3.95697	0.66206	2.31167	0	3.80213	0.791669	0.620279	1.2855	0.837119	5.051	5.36622	2.36661	1.92064	2.30291	1.56801
XM_026417999.1	PREDICTED: Frankliniella occidentalis WD repeat-containing protein 63 (LOC113203360), transcript variant X2, mRNA	77.6981	2.11916	0.382806	5.53585	3.1e-08	3.74e-05	0.465544	1.55169	1.06747	1.62278	0.429156	0.772127	0.27085	0.745733	0.0690718	0.137466	0.447683	0	1.28571	1.4556	0.720564	0.310992	0.146939	0.262653
XM_026417494.1	PREDICTED: Frankliniella occidentalis juvenile hormone esterase-like (LOC113203015), mRNA	845.216	0.633338	0.154939	4.08765	4.36e-05	0.0136003	18.0068	24.207	23.6105	19.5527	12.603	17.2399	11.2838	30.0247	23.2823	25.6623	30.4413	23.5154	23.7816	22.2171	11.8342	14.3164	14.0074	14.1727
XM_026417072.1	PREDICTED: Frankliniella occidentalis lysosome membrane protein 2-like (LOC113202703), transcript variant X4, mRNA	230.744	1.36321	0.230306	5.91913	3.24e-09	5.02e-06	5.5414	5.6114	2.71531	3.5075	3.4142	3.2881	1.73301	3.57794	2.48141	0.303422	0.892493	0.407366	4.97604	5.30889	2.23017	1.76613	1.50156	1.90091
XM_026416698.1	PREDICTED: Frankliniella occidentalis bicaudal D-related protein homolog (LOC113202463), transcript variant X1, mRNA	86.3966	2.12958	0.539554	3.94693	7.92e-05	0.0212044	0.484663	5.63139e-10	3.73763	0.166898	0.355306	0.279607	0.103919	0.119496	0.0372946	0.10654	0.0918899	0.026485	2.04419	0.407358	2.09689	0.184794	0.124266	0.161172
XM_026416165.1	PREDICTED: Frankliniella occidentalis tyrosine 3-monooxygenase (LOC113202097), mRNA	7329.01	1.38544	0.294155	4.70988	2.48e-06	0.00158311	7.94791	174.833	152.939	78.8784	30.8575	62.1369	21.5117	123.638	13.0947	16.7301	100.929	41.5918	181.16	152.605	86.2361	70.5844	34.8904	65.27
XM_026415757.1	PREDICTED: Frankliniella occidentalis matrix metalloproteinase-17-like (LOC113201827), transcript variant X1, mRNA	223.75	1.76906	0.42795	4.1338	3.57e-05	0.011921	0.528726	3.26036	6.73457	4.86535	2.1588	1.72879	1.21679	2.42074	0.299228	0.581658	5.44009e-09	0	7.73439	6.65213	2.18318	1.48666	0.574414	1.78858
XM_026415633.1	PREDICTED: Frankliniella occidentalis huntingtin-interacting protein 1-like (LOC113201742), transcript variant X1, mRNA	2107.49	0.34618	0.0920262	3.76176	0.000168725	0.0318437	21.8334	24.1118	20.3271	20.092	23.7167	22.3728	18.7085	18.7277	20.0875	20.2069	15.8186	16.5155	23.6464	23.6826	10.7339	18.8812	16.8912	15.8675

### Sheet: Sheet1
Name	Modified	Description	Size	Accession	Start of sequence	Latin name	Taxonomy	Common name	Linear
XR_003303603.1		PREDICTED: Frankliniella occidentalis uncharacterized LOC113209927 (LOC113209927), transcript variant X1, ncRNA	10540		TATATAAAGGATTTCGCACTACATTTTCAACATTTGGAGTCACACCGCGA				Linear
XR_003303412.1		PREDICTED: Frankliniella occidentalis uncharacterized LOC113206155 (LOC113206155), transcript variant X7, ncRNA	5499		AGTTGACCGCACTGTTTGTTTACATTCTGGACTTAGAATTTGCGCGCTCG				Linear
XM_026438670.1		PREDICTED: Frankliniella occidentalis solute carrier family 15 member 1-like (LOC113218357), transcript variant X1, mRNA	2731		CAAGCGCGTCGCATGATGACATTTCAGACCGACCACTCCTCGCGTCGGGG				Linear
XM_026438333.1		PREDICTED: Frankliniella occidentalis G protein-activated inward rectifier potassium channel 3-like (LOC113218126), transcript variant X5, mRNA	2760		AACCCGCGCCGGTTTGTTGTTCGCATGGATCCAGTCGGAGCCGCCCGGCC				Linear
XM_026438329.1		PREDICTED: Frankliniella occidentalis G protein-activated inward rectifier potassium channel 3-like (LOC113218126), transcript variant X1, mRNA	2743		AACCCGCGCCGGTTTGTTGTTCGCATGGATCCAGTCGGAGCCGCCCGGCC				Linear
XM_026437655.1		PREDICTED: Frankliniella occidentalis lanC-like protein 3 (LOC113217670), transcript variant X2, mRNA	2217		GAGACGCAGACAGACGCCGGCGGCCGGTGCTCAGGCAGACGTAAACAAAC				Linear
XM_026437556.1		PREDICTED: Frankliniella occidentalis serrate RNA effector molecule homolog (LOC113217601), transcript variant X1, mRNA	3219		TTTTTTTAGTCGAACTCGAAATACAGGACGACTTTTTCTTTGGCATCATT				Linear
XM_026437304.1		PREDICTED: Frankliniella occidentalis proton myo-inositol cotransporter-like (LOC113217411), mRNA	2268		GCTTGTGCGCCCCCCAGGACTCGCCAGCATGAGCACGCCGATGTACATGG				Linear
XM_026437246.1		PREDICTED: Frankliniella occidentalis fibronectin type-III domain-containing protein 3A (LOC113217374), mRNA	8052		GCGACCTCGCGATCCGTGTGTGTCTGTGTGTGCGTGTGCGTGTGCGTCGC				Linear
XM_026436635.1		PREDICTED: Frankliniella occidentalis proton myo-inositol cotransporter-like (LOC113216810), mRNA	660		TCCAAATCCTTCTCTTCCTCCACATCCGGTACATTCAACCCACCACCCGA				Linear
XM_026434877.1		PREDICTED: Frankliniella occidentalis MFS-type transporter SLC18B1-like (LOC113215268), transcript variant X3, mRNA	2774		CCAGACTAGACGGGAGGGAGCCTCTTCTCGCGGACCCCACAGCAAACAGA				Linear
XM_026433936.1		PREDICTED: Frankliniella occidentalis NAD-dependent protein deacetylase Sirt6 (LOC113214547), transcript variant X2, mRNA	2013		GGTGTTTTGATTTGAATTTGTTTGTAGTTGTAGTTGGCCGGGTTTGCAAT				Linear
XM_026433854.1		PREDICTED: Frankliniella occidentalis uncharacterized LOC113214488 (LOC113214488), mRNA	892		GTCAGTTTCTTCCGGCGGCACAAAGCCGATCTGCTGACAGCTCACGATGG				Linear
XM_026433803.1		PREDICTED: Frankliniella occidentalis uncharacterized LOC113214443 (LOC113214443), transcript variant X1, mRNA	3542		TTGTTGTGGTGTGGGTGTTTGTTTTCATCCGGCCAGAATGAGGAGACAGA				Linear
XM_026432892.1		PREDICTED: Frankliniella occidentalis uncharacterized LOC113213739 (LOC113213739), mRNA	1329		AGTCAGACGAACTTTCAAGACTCAGCTGTGCAGTTCGGAGATTCTTCGGT				Linear
XM_026432718.1		PREDICTED: Frankliniella occidentalis trehalase-like (LOC113213605), transcript variant X3, mRNA	3781		TTTACCGCCGCCCAGTCTTAGAGTGCACAGTCGGCGACAGTCGAGCGAGT				Linear
XM_026432233.1		PREDICTED: Frankliniella occidentalis AP-1 complex subunit gamma-1 (LOC113213238), transcript variant X5, mRNA	3624		CACCGGAGCAGAATCGCAGGTCTGCTTGGTTCTACGTCTTCTACTTGCCT				Linear
XM_026431607.1		PREDICTED: Frankliniella occidentalis protein daughter of sevenless (LOC113212787), transcript variant X1, mRNA	6196		AACAGAAACTTCAGTAGGAATTCAAAATGGCTGATTGGAAAACAGTTCTG				Linear
XM_026431595.1		PREDICTED: Frankliniella occidentalis myotubularin-related protein 14 (LOC113212777), transcript variant X2, mRNA	5009		TGGCAAGGGGAAGAGAAAGGGCGATTCATAACCTTATCGCATGTAAACAC				Linear
XM_026431398.1		PREDICTED: Frankliniella occidentalis histone deacetylase 6 (LOC113212609), transcript variant X3, mRNA	4222		ATTTTCACACCAGTGTCTGTAGCTAGCTTCTCTGTATACCATACTTCTGC				Linear
XM_026431019.1		PREDICTED: Frankliniella occidentalis uncharacterized LOC113212356 (LOC113212356), transcript variant X1, mRNA	3016		AGTTTAGTTCTCGCATCGCTCTCGCTCGGACAGGACGCTCGTCACATCGG				Linear
XM_026430917.1		PREDICTED: Frankliniella occidentalis protein rtoA-like (LOC113212288), mRNA	3404		TTGAAAAAGTAATATTTTGTTACCCGTGGTTATTGACTTTTTGAAAAGTC				Linear
XM_026430037.1		PREDICTED: Frankliniella occidentalis protein artichoke (LOC113211612), transcript variant X1, mRNA	8189		CAAGCCGAACGCACGCACGGGCAGCAGGAGCAACACGCCGCCGGCGACAC				Linear
XM_026429660.1		PREDICTED: Frankliniella occidentalis oryzain alpha chain-like (LOC113211321), transcript variant X2, mRNA	569		GCCGGCTGGGTGCTAGGTGGGTCGCGCAGCGTCAGCTGGCCCGGCAGTCT				Linear
XM_026429514.1		PREDICTED: Frankliniella occidentalis facilitated trehalose transporter Tret1-like (LOC113211207), transcript variant X2, mRNA	3384		GACACGCTAGTGACAGGCCATTGACGGCAGTGACACGCTAGTGACGCAGT				Linear
XM_026429454.1		PREDICTED: Frankliniella occidentalis shootin-1-like (LOC113211156), transcript variant X1, mRNA	3610		CCCAGACGCGTTCAGGCCGTGCGGTTGCGCCCGCGCTCGTCAGCCAAGCC				Linear
XM_026429315.1		PREDICTED: Frankliniella occidentalis serine/threonine-protein phosphatase 2B catalytic subunit 3-like (LOC113211067), transcript variant X3, mRNA	6577		CTAGCGTGCGCCATGGAGAGCGGGTCGGCGCGCACAGACGCTCAGGGCGC				Linear
XM_026429112.1		PREDICTED: Frankliniella occidentalis protein rolling stone-like (LOC113210917), transcript variant X1, mRNA	3432		CGCTGGAGGCGGCGGGCAGCGCGCCGGTGTCGTCCGCTTGCCAGTCGCCG				Linear
XM_026429094.1		PREDICTED: Frankliniella occidentalis uncharacterized LOC113210903 (LOC113210903), mRNA	529		GACTCCGGCTGCCCGAGATGAGCCATTCGAATCAATCCGAACCAAACCTT				Linear
XM_026428374.1		PREDICTED: Frankliniella occidentalis alpha-amylase 2-like (LOC113210396), mRNA	1698		TAGGCAGTGAAGGTGAGGACAGACCCCGCAGTTGCTGTCCGCCTCCCGCA				Linear
XM_026428172.1		PREDICTED: Frankliniella occidentalis ribosomal protein S6 kinase alpha-5-like (LOC113210281), transcript variant X1, mRNA	7437		CAGTCCCGTGCTTTGGTTCGAACAGAGAGGACGGGCTGCTGCCGCTCTCC				Linear
XM_026427981.1		PREDICTED: Frankliniella occidentalis tRNA nuclease CdiA-2-like (LOC113209881), transcript variant X5, mRNA	3474		AACTGAGTAAGTAAGAATTGTCGCATTGGCAGCAAGTGGCATATAACATG				Linear
XM_026427639.1		PREDICTED: Frankliniella occidentalis zinc finger E-box-binding homeobox 2-like (LOC113209885), transcript variant X3, mRNA	5577		ACCACTCGTAGTTGCCAGCGAGTCATGGCCAATGGTTCTTGTAAACATGA				Linear
XM_026427554.1		PREDICTED: Frankliniella occidentalis four-domain proteases inhibitor-like (LOC113209837), transcript variant X2, mRNA	1360		GGGGGGGGAAGACCGGAACAATCTCTGGACTTTTGCTGCTCCGAAGGGCC				Linear
XM_026427439.1		PREDICTED: Frankliniella occidentalis alsin (LOC113209762), transcript variant X1, mRNA	7475		TTTCTCGCTTCCTTCTGTTTTATTGCCTTATCATCATGCTGATTTGTAAA				Linear
XM_026427041.1		PREDICTED: Frankliniella occidentalis protein fem-1 homolog CG6966 (LOC113209497), mRNA	2167		TCCGTGTTGTTGTCAGTACAATAATCGTTAGTTGTTCCGTCACAGCTGCT				Linear
XM_026426047.1		PREDICTED: Frankliniella occidentalis integrin beta-PS (LOC113208838), transcript variant X1, mRNA	4779		TCAGTTGCCGTAGGAAACTCGGCTTGAAAGGTGTTGTCGAACTTGCCTTT				Linear
XM_026425645.1		PREDICTED: Frankliniella occidentalis separin (LOC113208589), transcript variant X2, mRNA	2264		CAGACGATGCACAAGGAGCTGGAGTTTGAATTTTTCCGTTTCACTGCTTC				Linear
XM_026425073.1		PREDICTED: Frankliniella occidentalis terminal nucleotidyltransferase 5C (LOC113208181), transcript variant X2, mRNA	3228		GCCCCCCGTCACTCGGTGGTGGTGTGCTCAAGTCGAATGGGCCCCGTGGT				Linear
XM_026424589.1		PREDICTED: Frankliniella occidentalis uncharacterized LOC113207863 (LOC113207863), mRNA	7037		TGTAACAATGGACAAAAATGGGAAGAAGGTTATTGTTTGTGACAACGGGA				Linear
XM_026424400.1		PREDICTED: Frankliniella occidentalis sex determination protein fruitless-like (LOC113207725), transcript variant X3, mRNA	4127		GAAAGGTTGGGTCTGCCGGTGCCTCGCCTCTTGCCGCTCACTCGGACTCG				Linear
XM_026424192.1		PREDICTED: Frankliniella occidentalis glycine-rich cell wall structural protein-like (LOC113207572), mRNA	2318		CCGGGGCCAGCGGCGCGGCTCAGTGAGAACGCAGGACACACACGGGTCCT				Linear
XM_026423104.1		PREDICTED: Frankliniella occidentalis CCR4-NOT transcription complex subunit 11 (LOC113206848), transcript variant X2, mRNA	1890		GCAGGCGTTCGGCTAATACCATTCGTAATGCTGTCGTCAGGGGCCCTCCT				Linear
XM_026422902.1		PREDICTED: Frankliniella occidentalis multiple epidermal growth factor-like domains protein 6 (LOC113206695), mRNA	3371		CACGTCCACACGGAAAAATATTCCCAAAATATTCCAGATATTTCTGAAAT				Linear
XM_026422851.1		PREDICTED: Frankliniella occidentalis DE-cadherin (LOC113206665), transcript variant X2, mRNA	9525		CCGCTGGACGCCGGGCACAGCGTGCACGTGCACATCCTCACGCTGAGTCC				Linear
XM_026422410.1		PREDICTED: Frankliniella occidentalis putative serine protease K12H4.7 (LOC113206356), transcript variant X1, mRNA	1758		AAGCCGCTGTCAGGATACCGTGATTCGTGTGGCCGCCAGTCTCACCTGAC				Linear
XM_026421994.1		PREDICTED: Frankliniella occidentalis proton-coupled amino acid transporter-like protein pathetic (LOC113206086), transcript variant X3, mRNA	3584		CCCTGCGCCCATGCCCCCATGGAGGAATACTCGTGGATAGATAAACAGAC				Linear
XM_026421817.1		PREDICTED: Frankliniella occidentalis uncharacterized LOC113205972 (LOC113205972), transcript variant X4, mRNA	1953		ATAGTGTAAGTGCGAACTTAAATAAATGGCTGCCACTGTGAAACCTCAAA				Linear
XM_026421071.1		PREDICTED: Frankliniella occidentalis myosin-I heavy chain (LOC113205440), mRNA	8239		CCCGGCCGGTGTGGTCGGTTGGGTATGTCGTAGCATGCCATAGCCTCTGC				Linear
XM_026420110.1		PREDICTED: Frankliniella occidentalis gelsolin, cytoplasmic-like (LOC113204798), transcript variant X3, mRNA	3025		CCCCCCTAGCCCCCTCCGGCAGCAGAAGAGCAGCGGCGCCCCAGCCGAGC				Linear
XM_026419661.1		PREDICTED: Frankliniella occidentalis kinetochore protein NDC80 homolog (LOC113204485), transcript variant X1, mRNA	2753		AAACCTCGGAACGTCTTGCAGGCTGTTTCACGCCAACAAATTAATACAAC				Linear
XM_026419532.1		PREDICTED: Frankliniella occidentalis myogenesis-regulating glycosidase (LOC113204365), mRNA	2211		GGCGCAGTGTGGGGCGAGGTGTGGGGCGAGGTGCGGGGTGAGGCAGCAGC				Linear
XM_026419231.1		PREDICTED: Frankliniella occidentalis gamma-aminobutyric acid type B receptor subunit 2 (LOC113204172), transcript variant X2, mRNA	4482		AACGCGGCTGTGGGAGTGAAGGCATTCTTCGACATGATGCACAAGGGCCC				Linear
XM_026419084.1		PREDICTED: Frankliniella occidentalis CD109 antigen-like (LOC113204081), transcript variant X4, mRNA	4551		CTCAGTCTGCAGCCGGACCCGGGACGCAACACAACAAGGTAATAGCAGAC				Linear
XM_026418503.1		PREDICTED: Frankliniella occidentalis mucin-2-like (LOC113203702), mRNA	2483		CCGAACCCTCGGGATAAGCGCTTACAAACCTGACTGCTGGTCGCTGACAT				Linear
XM_026418090.1		PREDICTED: Frankliniella occidentalis protein PRY2-like (LOC113203410), transcript variant X2, mRNA	3087		TCGGCACTCGGCGCACCGGGCCGAGCCGAGCCGAGCCGCAGACGAGCCGA				Linear
XM_026417999.1		PREDICTED: Frankliniella occidentalis WD repeat-containing protein 63 (LOC113203360), transcript variant X2, mRNA	4204		CGCGCCCGCCGTCATTGTCCAGAAACAATGCGTCGCGCTGCGGTTGCTGC				Linear
XM_026417494.1		PREDICTED: Frankliniella occidentalis juvenile hormone esterase-like (LOC113203015), mRNA	2067		TACACGTACACAAAATAACTAACGAGTTTCCTTTAATGTTACGCCACTTT				Linear
XM_026417072.1		PREDICTED: Frankliniella occidentalis lysosome membrane protein 2-like (LOC113202703), transcript variant X4, mRNA	3110		CTCCGCGCGCCGCGCGCCTCTGTCGTCGCGCCGTATTACATCGCGCACCA				Linear
XM_026416698.1		PREDICTED: Frankliniella occidentalis bicaudal D-related protein homolog (LOC113202463), transcript variant X1, mRNA	3175		GCTACCAGCTGCCGCGCGGGCCGGTTCACGTCGGTCGTTCCCCCAAGCCG				Linear
XM_026416165.1		PREDICTED: Frankliniella occidentalis tyrosine 3-monooxygenase (LOC113202097), mRNA	2910		GTCTGTTTCCGTGCAACTGCCACCGAGACACATCGGGCCCCCGGTAGGCT				Linear
XM_026415757.1		PREDICTED: Frankliniella occidentalis matrix metalloproteinase-17-like (LOC113201827), transcript variant X1, mRNA	2705		ATAGTCGGACCGACCAACGCTCTGGCATGGACGGCTAAGCGAGATACGCC				Linear
XM_026415633.1		PREDICTED: Frankliniella occidentalis huntingtin-interacting protein 1-like (LOC113201742), transcript variant X1, mRNA	4578		AGGATGTAGGAGGTGGGAGAAAGAGAGACAGGGACAGGCCATAAATGTTG				Linear
