## Supplemental Table 10 for "Stage-specific and tomato-spotted wilt virus infection-induced changes in the salivary gland transcriptome of western flower thrips"

### Sheet: Male-sig-down
GeneID	Description	Base mean	log2(FC)	StdErr	Wald-Stats	P-value	P-adj	NLSG1	NLSG2	NLSG3	ILSG1	ILSG2	ILSG3	NFSG1	NFSG2	NFSG3	IFSG1	IFSG2	IFSG3	NMSG1	NMSG2	NMSG3	IMSG1	IMSG2	IMSG3
XM_026437995.1	PREDICTED: Frankliniella occidentalis ganglioside-induced differentiation-associated protein 1 (LOC113217906), transcript variant X2, mRNA	525.749	-0.762611	0.169497	-4.49926	6.82e-06	0.0032907	9.13115	13.8092	9.67064	8.85377	13.7255	8.72848	7.32845	7.72652	11.9121	10.28	7.36507	6.28894	8.64119	7.44832	3.44284	12.2801	13.4083	11.9289
XM_026437954.1	PREDICTED: Frankliniella occidentalis glycine-rich protein-like (LOC113217876), mRNA	2241.56	-3.17677	0.446366	-7.11697	1.1e-12	3.64e-09	1.82634	7.14869	7.98374	374.753	81.7526	253.963	103.716	23.2612	44.0098	70.7382	103.716	66.3854	24.0009	25.6056	4.03733	230.055	508.131	157.394
XM_026437737.1	PREDICTED: Frankliniella occidentalis protein polyglycylase TTLL10-like (LOC113217713), mRNA	2294.31	-0.642775	0.169719	-3.78729	0.000152301	0.0312015	38.9464	72.3348	76.091	90.5841	139.307	110.598	154.446	136.628	166.31	139.681	123.74	140.894	72.2018	87.2729	40.1174	113.241	135.192	112.733
XM_026437456.1	PREDICTED: Frankliniella occidentalis uncharacterized LOC113217516 (LOC113217516), mRNA	248.181	-1.67627	0.436648	-3.83896	0.000123557	0.0268317	2.77493	4.00678	3.37424	14.3154	12.3007	11.58	33.5017	10.6675	18.6842	24.097	32.315	20.5277	5.34997	5.84651	1.86621	10.7998	34.6374	14.6024
XM_026437427.1	PREDICTED: Frankliniella occidentalis transcription factor Maf-like (LOC113217504), mRNA	1131.11	-1.67511	0.449583	-3.72592	0.000194605	0.0355129	2.00643	2.83892	2.58673	11.1656	9.36893	10.2032	37.733	18.2487	30.6593	39.0233	36.7499	37.7387	3.76369	9.34435	1.49121	17.6325	36.7085	12.2183
XM_026436874.1	PREDICTED: Frankliniella occidentalis larval cuticle protein A3A-like (LOC113217034), mRNA	538.018	-1.97313	0.519986	-3.79459	0.000147888	0.030586	0.228967	2.77605	2.21453	108.724	6.70346	69.0287	33.5011	4.58635	18.0057	26.9129	50.5287	32.4202	12.6759	8.89587	1.29326	117.389	59.8468	14.881
XM_026436306.1	PREDICTED: Frankliniella occidentalis astakine-like (LOC113216558), mRNA	274.425	-1.15109	0.291479	-3.94912	7.84e-05	0.0212044	6.81705	8.18587	6.04458	20.9927	20.1479	15.8592	19.9456	15.8777	9.30616	22.8836	2.00986	7.40252	14.3796	17.4873	8.8472	47.9742	40.5388	25.814
XM_026436006.1	PREDICTED: Frankliniella occidentalis E3 ubiquitin-protein ligase RNF13 (LOC113216261), transcript variant X2, mRNA	556.284	-1.40663	0.263695	-5.33432	9.59e-08	9.92e-05	1.38715	2.90263	1.20563	8.63653	1.19303	3.75974	9.7464	4.30567	3.21913	6.90815	7.61111	10.6452	2.56613	2.83177	1.81992	8.81501	9.44128	6.54842
XM_026435838.1	PREDICTED: Frankliniella occidentalis RNA polymerase I-specific transcription initiation factor RRN3 (LOC113216111), mRNA	1767.13	-0.517613	0.140952	-3.67226	0.000240413	0.041435	18.595	19.2337	16.3707	22.0492	32.3503	25.5565	41.2033	21.2583	34.7889	34.9422	28.3656	30.7699	19.6551	21.8608	8.9214	27.4019	30.42	23.7045
XM_026435233.1	PREDICTED: Frankliniella occidentalis hepatoma-derived growth factor-related protein 2-like (LOC113215593), mRNA	288.82	-2.04922	0.511786	-4.00405	6.23e-05	0.0180292	1.19685	0.497087	0.916448	0.307733	1.56532	0.797401	11.0778	0.811962	3.05527	6.32951	4.47264	4.37431	0.515143	0.709458	0.76881	5.80918	14.3909	2.63142
XM_026435063.1	PREDICTED: Frankliniella occidentalis uncharacterized LOC113215435 (LOC113215435), mRNA	2632.21	-0.825581	0.166266	-4.96541	6.86e-07	0.000531688	109.898	91.3634	100.075	232.939	169.027	210.307	157.77	73.3344	108.392	184.835	99.5468	113.075	117.201	109.601	49.0544	211.361	203.79	144.803
XM_026435048.1	PREDICTED: Frankliniella occidentalis synaptotagmin-5-like (LOC113215415), mRNA	1056.57	-1.1493	0.314138	-3.65858	0.000253618	0.0419266	7.44561	8.77963	11.656	13.7736	14.5651	15.0356	55.1127	30.485	41.5926	46.8854	37.4026	45.5606	11.1677	15.4543	6.37258	26.9678	43.5967	20.0357
XM_026434419.1	PREDICTED: Frankliniella occidentalis nucleolar complex protein 4 homolog B (LOC113214903), transcript variant X2, mRNA	155.643	-1.64302	0.266253	-6.1709	6.79e-10	1.34e-06	0.699487	1.40983	1.18166	0.539349	0.768573	2.55687	3.80612	2.54921	1.92191	3.41122	2.71943	1.81861	0.903569	0.824056	0.290048	2.70883	2.55999	2.11653
XM_026434239.1	PREDICTED: Frankliniella occidentalis fatty acid synthase (LOC113214773), transcript variant X2, mRNA	2643.63	-1.051	0.264831	-3.96858	7.23e-05	0.0198751	4.96042	9.01644	8.76446	18.7152	14.4421	17.9335	7.65975	12.5444	5.22451	10.3738	11.014	11.3837	16.0146	14.565	5.53205	28.6076	38.1504	19.7047
XM_026433771.1	PREDICTED: Frankliniella occidentalis solute carrier family 22 member 4-like (LOC113214415), transcript variant X4, mRNA	279.121	-1.68594	0.365592	-4.61154	4e-06	0.00228419	1.65332	1.7131	2.14753	0.647156	1.51283	1.78987	8.61245	9.27816	8.61674	10.6495	7.12223	7.23504	2.00132	2.60212	0.608034	7.83069	9.00278	4.33588
XM_026433645.1	PREDICTED: Frankliniella occidentalis restin homolog (LOC113214321), transcript variant X3, mRNA	28.6924	-1.95479	0.465352	-4.20067	2.66e-05	0.0093214	1.29102e-07	0.119945	0	0.0555759	0	0.12179	0.0906219	0	0.0933507	0	0.0481336	0.0866983	0.0398362	0.0533161	0.021698	0.196958	0.271212	0.30215
XM_026433644.1	PREDICTED: Frankliniella occidentalis restin homolog (LOC113214321), transcript variant X2, mRNA	82.1112	-2.00108	0.488108	-4.09966	4.14e-05	0.0133682	0	0	0.0595819	0.836106	0.106711	0.382388	1.06795	0.301671	0.696085	0.72737	0.340211	0.433172	0.112635	0.155158	0.042987	1.38207	0.655277	0.312836
XM_026433554.1	PREDICTED: Frankliniella occidentalis cytochrome P450 4c3-like (LOC113214245), mRNA	713.825	-2.04135	0.528208	-3.86467	0.000111238	0.0255664	1.74669	0.322514	0.84659	19.422	16.8171	17.9232	43.4842	29.3883	34.1892	35.1846	44.9116	34.2116	2.03754	8.12586	0.488062	18.4349	63.5677	18.9414
XM_026432994.1	PREDICTED: Frankliniella occidentalis protein outspread (LOC113213806), transcript variant X2, mRNA	167.225	-5.65198	0.491755	-11.4935	1.42e-30	1.54e-26	0.612955	1.95868e-06	1.14018	2.39646	0.86933	1.35189	0.98233	1.45961	7.1139e-11	0.462761	0.194449	2.26511e-05	0.000244331	6.86942e-09	5.43314e-09	2.44895	1.48935	0.974962
XM_026432569.1	PREDICTED: Frankliniella occidentalis von Willebrand factor A domain-containing protein 8 (LOC113213484), transcript variant X2, mRNA	1185.57	-0.876414	0.178806	-4.90148	9.51e-07	0.000666324	0.377293	7.80414	6.861	10.0376	8.19895	11.1056	18.8283	11.9757	9.80892	2.75658	4.15236	5.00694	5.85684	5.89303	3.36993	12.1252	11.679	9.4777
XM_026432256.1	PREDICTED: Frankliniella occidentalis protein 5NUC (LOC113213248), transcript variant X3, mRNA	595.621	-0.671853	0.177548	-3.78407	0.000154287	0.0313131	3.61227	7.21478	3.29762	7.57986	6.0276	4.61265	6.75642	4.68725	6.15149	9.16498	5.7656	5.52775	4.9219	5.4953	2.59459	9.03555	8.63238	6.56729
XM_026432181.1	PREDICTED: Frankliniella occidentalis uncharacterized LOC113213196 (LOC113213196), transcript variant X1, mRNA	680.743	-0.889127	0.229667	-3.87137	0.000108226	0.0255664	11.9461	14.5772	15.7493	10.7983	16.6779	18.1915	15.5308	12.5238	17.2926	18.5411	17.041	13.4155	15.1236	14.7066	6.3427	29.1247	30.4649	18.2789
XM_026431991.1	PREDICTED: Frankliniella occidentalis zinc finger protein 836-like (LOC113213055), transcript variant X1, mRNA	104.502	-1.49264	0.29468	-5.06529	4.08e-07	0.000368966	1.77464	1.61265	2.41678	2.01108	1.98586	2.17557	3.43346	2.93557	2.16987	2.41066	4.81913	1.72191	0.753332	0.826975	0.260971	2.00713	2.06499	2.00668
XM_026431916.1	PREDICTED: Frankliniella occidentalis glutamic acid-rich protein-like (LOC113213011), mRNA	331.858	-1.07839	0.285941	-3.77138	0.000162346	0.0318437	2.91296	4.77011	3.30567	2.51775	6.27818	3.67381	7.49031	8.31747	10.0805	10.6896	3.60741	5.84062	4.59382	4.45109	1.94043	10.7501	11.2172	5.94222
XM_026431772.1	PREDICTED: Frankliniella occidentalis uncharacterized LOC113212909 (LOC113212909), mRNA	1180.14	-1.16541	0.318189	-3.66263	0.000249642	0.0419266	11.1588	11.5843	17.1694	15.5343	15.918	16.863	32.9951	14.3366	19.4515	28.1829	15.3769	23.7856	16.8747	21.1062	8.89041	59.6615	48.4625	23.6599
XM_026431650.1	PREDICTED: Frankliniella occidentalis uncharacterized LOC113212823 (LOC113212823), mRNA	33.1803	-3.3539	0.541676	-6.19171	5.95e-10	1.29e-06	3.04604e-09	2.18218e-08	5.00014e-10	1.53521	7.7718e-08	1.28888	1.18014	0	1.15812e-08	3.11718e-07	0.647125	1.39087e-08	1.10731e-07	0	8.21291e-09	3.03315	1.69317	2.79876
XM_026431320.1	PREDICTED: Frankliniella occidentalis UV-stimulated scaffold protein A-like (LOC113212566), transcript variant X2, mRNA	233.406	-1.36928	0.364406	-3.75758	0.000171565	0.0318437	3.251	0.912918	0	4.31024e-06	4.53929	3.13035	11.6353	1.33397	10.6553	11.4089	8.95412	8.30521	2.319	2.48503	0.933153	6.20121	9.146	3.60103
XM_026431280.1	PREDICTED: Frankliniella occidentalis uncharacterized LOC113212540 (LOC113212540), mRNA	540.731	-2.75542	0.530051	-5.1984	2.01e-07	0.000198418	0.943752	1.03482	0.577977	2.80628	7.8849	4.60936	169.595	75.4589	145.115	135.584	158.909	125.321	2.4881	1.67934	0.379762	9.2553	84.6584	18.947
XM_026430837.1	PREDICTED: Frankliniella occidentalis uncharacterized LOC113212224 (LOC113212224), mRNA	700.215	-0.682309	0.145906	-4.67636	2.92e-06	0.00176149	7.70091	12.8669	16.2682	17.299	18.2909	26.3707	16.2903	13.1068	14.1688	11.9228	12.0157	14.6898	15.7938	16.0103	7.78513	24.0847	26.2227	22.9871
XM_026430832.1	PREDICTED: Frankliniella occidentalis uncharacterized LOC113212221 (LOC113212221), transcript variant X2, mRNA	68.0988	-1.75677	0.479134	-3.66655	0.000245846	0.0419266	0.404201	0	0.313239	0	0.231098	1.00854	0.552282	0.782466	0	0.823375	1.13403	0.611087	0.554634	0.210545	0.102883	1.19456	2.32241	1.29452
XM_026430556.1	PREDICTED: Frankliniella occidentalis extracellular serine/threonine protein CG31145 (LOC113211992), mRNA	2228.67	-1.17814	0.32818	-3.58991	0.000330788	0.0498018	43.1379	52.7934	62.5688	103.682	83.8038	98.3236	266.289	129.221	161.849	163.213	224.272	213.902	59.6295	80.5688	32.3038	138.755	245.419	101.718
XM_026430494.1	PREDICTED: Frankliniella occidentalis nose resistant to fluoxetine protein 6-like (LOC113211945), mRNA	33.6651	-1.8814	0.509878	-3.68989	0.000224347	0.0392897	0.448692	0.233244	0.434153	1.55652	0.885657	1.26117	5.34268	0.979688	2.23526	3.93787	7.15284	4.09062	0.558276	0.244364	0.407547	4.25031	4.86106	2.20942
XM_026430240.1	PREDICTED: Frankliniella occidentalis nucleosome assembly protein 1-like 1-B (LOC113211766), transcript variant X2, mRNA	1373.61	-1.22852	0.315279	-3.89662	9.75e-05	0.0246313	16.0255	13.3859	18.3938	24.1982	33.2204	28.0888	96.0899	63.1875	93.5389	87.712	81.6602	71.5772	18.3638	27.4135	10.0969	40.5984	77.1781	42.3285
XM_026430176.1	PREDICTED: Frankliniella occidentalis agrin (LOC113211711), mRNA	358.239	-1.31226	0.358828	-3.65709	0.000255094	0.0419266	5.90808	6.29293	8.08916	15.7959	16.8549	16.1728	83.6622	24.1436	35.309	50.9104	44.3866	48.1215	9.88084	13.9924	4.37404	23.8277	43.766	19.7778
XM_026429664.1	PREDICTED: Frankliniella occidentalis stimulator of interferon genes protein-like (LOC113211320), mRNA	143.478	-1.63886	0.42905	-3.81975	0.000133589	0.0287229	0.857275	1.59524	0.871588	8.22653	4.49875	5.8619	2.76813	1.99177	2.25982	5.02297	4.55506	2.96421	2.28454	1.79187	0.484443	5.0903	9.86718	4.37207
XM_026429422.1	PREDICTED: Frankliniella occidentalis fatty acyl-CoA reductase 1-like (LOC113211132), transcript variant X2, mRNA	20.4158	-2.18469	0.54679	-3.99549	6.46e-05	0.0184476	0	0	0.016103	0.16885	0.706393	0.560004	2.16468	0.791195	0.719759	1.68106	1.13363	0.644468	0	0	0.00839062	0.329023	1.20036	1.2304
XM_026429281.1	PREDICTED: Frankliniella occidentalis probable pectin lyase B (LOC113211042), mRNA	471.191	-2.24702	0.547644	-4.10307	4.08e-05	0.0133682	0.23161	0.194147	0.839953	0.425563	11.1689	4.72832	16.9053	0.823842	2.96912	2.65322	9.71246	2.90917	0.567773	0.630303	0.254293	0.765108	84.0606	23.2351
XM_026429056.1	PREDICTED: Frankliniella occidentalis tRNA (uracil-5-)-methyltransferase homolog A-like (LOC113210880), transcript variant X3, mRNA	15.9302	-1.95654	0.541266	-3.61474	0.000300653	0.0466355	0	0.475223	0.889604	0.528906	0.472302	2.29489	2.70573	0	0.92423	1.29139	2.70789	0	0	0	0	0.540746	0.483943	0.98374
XM_026428707.1	PREDICTED: Frankliniella occidentalis uncharacterized LOC113210624 (LOC113210624), mRNA	355.528	-2.42602	0.418669	-5.7946	6.85e-09	9.91e-06	0.818081	1.72522	1.37444	8.01639	3.99841	6.70005	23.1019	13.244	22.7999	26.9476	12.0166	21.1025	1.8939	1.25475	0.996699	12.5058	20.182	6.24993
XM_026428644.1	PREDICTED: Frankliniella occidentalis dynamin-1-like protein (LOC113210578), transcript variant X3, mRNA	234.233	-1.69428	0.310748	-5.45227	4.97e-08	5.68e-05	1.24965	9.02571e-06	0.511949	5.04572	5.9378	7.17677	10.1463	5.21458	9.99115	13.8781	15.8508	10.6527	1.48881	2.55265	1.2847	8.3151	7.33675	7.3642
XM_026428457.1	PREDICTED: Frankliniella occidentalis cold shock domain-containing protein E1 (LOC113210444), transcript variant X2, mRNA	2725.29	-1.05691	0.231227	-4.57087	4.86e-06	0.00263684	32.8775	40.9756	26.9109	34.7311	40.0523	41.4702	28.5987	16.2887	43.5562	30.0025	29.2898	24.7494	19.1765	22.1209	8.18673	30.9717	42.034	44.0668
XM_026428204.1	PREDICTED: Frankliniella occidentalis SET and MYND domain-containing protein 5 (LOC113210292), transcript variant X2, mRNA	354.021	-1.46182	0.377723	-3.87008	0.0001088	0.0255664	2.23422	4.10689	3.35861	5.16401	3.89447	6.40119	21.9987	12.1855	21.7291	20.9381	21.7427	22.3779	3.25516	5.54829	1.16633	11.3276	15.3694	7.40664
XM_026427917.1	PREDICTED: Frankliniella occidentalis SH3 domain-containing kinase-binding protein 1-like (LOC113210091), transcript variant X2, mRNA	452.283	-1.08591	0.280138	-3.87634	0.000106041	0.0255664	0.945811	1.76971	1.28885	2.88091	1.84771	2.34933	2.35846	0.835061	1.74572	1.08193	1.27643	1.34114	1.81113	1.80388	0.735899	5.07257	2.65069	3.23148
XM_026427527.1	PREDICTED: Frankliniella occidentalis integumentary mucin C.1-like (LOC113209819), mRNA	3033.98	-1.98011	0.46947	-4.21776	2.47e-05	0.00878402	2.87991	5.33131	6.28927	147.992	153.147	148.642	90.4538	19.5111	53.9874	154.506	83.8972	127.661	52.158	30.6051	3.64169	169.238	221.282	127.55
XM_026427432.1	PREDICTED: Frankliniella occidentalis uncharacterized LOC113209756 (LOC113209756), mRNA	519.442	-1.99682	0.482399	-4.13936	3.48e-05	0.0118172	6.50081	7.33234	5.11804	28.8435	78.4044	41.3454	14.6279	5.80875	16.9074	60.2292	16.221	27.8787	17.5171	6.38394	2.78976	27.374	100.349	54.2653
XM_026426472.1	PREDICTED: Frankliniella occidentalis uncharacterized LOC113209112 (LOC113209112), transcript variant X2, mRNA	132.852	-1.66507	0.431229	-3.86122	0.000112824	0.0255664	0	1.83776	0.83382	2.39109	2.08246	2.50996	7.00235	5.67201	9.34845	7.37605	8.95501	5.50283	1.38824	1.48656	0.818983	4.86896	10.0074	3.37698
XM_026426105.1	PREDICTED: Frankliniella occidentalis uncharacterized LOC113208874 (LOC113208874), transcript variant X2, mRNA	1899.79	-1.9106	0.507599	-3.76399	0.000167224	0.0318437	3.86796	4.63449	2.4685	7.92975	7.08521	3.01874	69.387	31.2312	52.7976	49.7009	64.8775	37.1307	2.50726	9.66483	0.874566	24.2337	53.8484	12.8384
XM_026425776.1	PREDICTED: Frankliniella occidentalis NAD kinase 2, mitochondrial (LOC113208673), transcript variant X1, mRNA	791.879	-0.717719	0.180297	-3.98076	6.87e-05	0.0191256	12.2937	10.5335	10.3146	11.8672	13.124	13.2314	13.9823	9.64878	15.0644	14.2205	13.0874	12.6612	8.86251	10.3118	4.18504	15.5761	16.6252	11.7737
XM_026425599.1	PREDICTED: Frankliniella occidentalis uncharacterized LOC113208551 (LOC113208551), mRNA	1495.73	-1.01827	0.278081	-3.66178	0.000250466	0.0419266	17.009	21.4602	25.8411	30.5654	29.9245	32.7666	92.3609	40.3457	51.0979	63.7721	67.6378	65.2957	27.1891	29.0228	14.4376	54.9349	80.3215	39.3734
XM_026424781.1	PREDICTED: Frankliniella occidentalis TOX high mobility group box family member 4 (LOC113207984), transcript variant X7, mRNA	240.616	-1.88998	0.501269	-3.77039	0.000162993	0.0318437	0.625614	0.762936	0.395787	1.08008	0.0261055	0.0207018	5.62875	0.506036	4.39872	4.17283	4.4296	1.96528	1.25772	0.234161	0.269295	5.83576	5.1216	1.92704
XM_026424402.1	PREDICTED: Frankliniella occidentalis sex determination protein fruitless-like (LOC113207725), transcript variant X5, mRNA	785.412	-1.79569	0.471999	-3.80443	0.000142132	0.0296782	0.49558	2.14846	0.853019	5.128	4.72882	3.53911	25.6199	17.8669	30.2474	28.6125	21.7727	26.8346	2.41917	5.98969	0.7883	13.4425	27.5987	8.11054
XM_026423714.1	PREDICTED: Frankliniella occidentalis solute carrier family 15 member 4-like (LOC113207239), transcript variant X2, mRNA	38.5019	-2.71293	0.548373	-4.94723	7.53e-07	0.000563685	0.399401	0.625556	0	0.639536	2.24023	0.400012	4.5465	2.86905	1.7563	4.33655	5.09262	2.02395	0	0	0	2.66527	1.86792	0.600897
XM_026423469.1	PREDICTED: Frankliniella occidentalis uncharacterized LOC113207087 (LOC113207087), transcript variant X2, mRNA	2105.19	-1.96592	0.528519	-3.71967	0.000199483	0.0360997	0.989706	3.15226	4.01362	18.662	13.6698	19.0298	119.968	62.3222	109.92	115.475	112.193	114.408	3.3526	20.8157	1.12089	74.4641	116.192	31.5915
XM_026423220.1	PREDICTED: Frankliniella occidentalis transmembrane GTPase Marf (LOC113206933), transcript variant X1, mRNA	477.233	-0.931758	0.21092	-4.4176	9.98e-06	0.00442318	6.54443	4.85734	3.19919	7.79419	6.76101	8.1019	11.0283	4.62832	8.74306	8.26121	5.66473	7.04985	3.87083	5.59042	1.99921	8.97096	7.84491	8.21437
XM_026423032.1	PREDICTED: Frankliniella occidentalis thyroid receptor-interacting protein 11-like (LOC113206788), transcript variant X1, mRNA	184.841	-2.1077	0.354954	-5.93795	2.89e-09	4.82e-06	0.429283	1.23184e-10	1.79768	2.95196	2.38275	1.08097	1.43822	1.72963	0.267332	0.675152	0.513995	0	0.289807	0.435925	0.239665	2.72035	2.09016	1.40157
XM_026422751.1	PREDICTED: Frankliniella occidentalis uncharacterized LOC113206601 (LOC113206601), transcript variant X1, mRNA	234.966	-6.52403	0.432928	-15.0695	2.57e-51	5.58e-47	0	0	5.05247	3.46672	20.8345	0.711094	2.42282e-05	0	0.354615	12.0789	3.16455e-10	0	0.0374741	1.65564e-09	0	7.77842	7.52557	5.19417
XM_026422292.1	PREDICTED: Frankliniella occidentalis trypsin-1-like (LOC113206204), transcript variant X2, mRNA	71.7775	-2.44996	0.545717	-4.48942	7.14e-06	0.00337144	0.225922	0.440687	0.102573	1.05877	0.379961	0.298748	0.0418642	0.133668	0.0276779	0.132662	0	0.0665437	0.164354	0	0.10893	6.58722	5.00704	1.38957
XM_026421989.1	PREDICTED: Frankliniella occidentalis proto-oncogene c-Rel-like (LOC113206085), transcript variant X4, mRNA	101.763	-1.80618	0.469578	-3.8464	0.000119868	0.0262935	1.15754	1.71604	1.20771	1.07982	1.46944	1.06287	0.204014	0.716612	1.35262	0.691366	0.678422	0.626217	0.315152	0.542302	0.0867565	1.60655	2.51515	0.930879
XM_026421986.1	PREDICTED: Frankliniella occidentalis proto-oncogene c-Rel-like (LOC113206085), transcript variant X2, mRNA	101.763	-1.80618	0.469578	-3.8464	0.000119868	0.0262935	1.15754	1.71604	1.20771	1.07982	1.46944	1.06287	0.204014	0.716612	1.35262	0.691366	0.678422	0.626217	0.315152	0.542302	0.0867565	1.60655	2.51515	0.930879
XM_026421791.1	PREDICTED: Frankliniella occidentalis GATOR complex protein DEPDC5 (LOC113205958), transcript variant X1, mRNA	73.4077	-2.22494	0.544494	-4.08625	4.38e-05	0.0136003	0.000658035	5.80322e-07	0.404069	0.00878096	1.63395e-07	0.00135084	0.206453	9.10049e-06	0.000507111	0.215814	0.220209	0.199211	0.000432771	4.66179e-05	0.0005055	1.85785	0.149683	1.12374
XM_026421679.1	PREDICTED: Frankliniella occidentalis uncharacterized LOC113205891 (LOC113205891), transcript variant X4, mRNA	37.7924	-3.78395	0.532304	-7.10863	1.17e-12	3.64e-09	1.56828	1.56297	2.01815	1.66562	0.850214	1.77803	4.00864	3.91772	3.08168	0	2.32645	3.09775	0	0	0	2.21625	2.33926	2.90558
XM_026421459.1	PREDICTED: Frankliniella occidentalis phosphorylase b kinase gamma catalytic chain, skeletal muscle/heart isoform (LOC113205730), transcript variant X3, mRNA	141.41	-3.52363	0.544147	-6.47551	9.45e-11	2.28e-07	0.416316	0	0.495738	0.65114	0.21906	0	0.0339054	2.45132	3.35852	5.99337	13.1061	6.59558	0	0	0	1.24015	6.90246	2.2271
XM_026421035.1	PREDICTED: Frankliniella occidentalis nucleolar and coiled-body phosphoprotein 1 (LOC113205418), transcript variant X2, mRNA	3074.68	-1.33694	0.372557	-3.58854	0.000332532	0.0498018	20.2259	27.8063	28.0588	53.7183	60.2322	52.3395	197.084	94.9956	160.332	167.311	163.948	139.402	25.7311	43.8963	13.137	68.8486	142.643	54.3717
XM_026421030.1	PREDICTED: Frankliniella occidentalis fibrous sheath CABYR-binding protein-like (LOC113205412), mRNA	4117.14	-0.965382	0.235634	-4.09696	4.19e-05	0.0133682	15.4214	41.6939	38.4909	99.1727	61.7272	89.6058	107.023	61.5422	67.3205	80.8914	93.7775	81.9306	56.8688	60.2516	21.4071	113.522	124.902	70.6315
XM_026420807.1	PREDICTED: Frankliniella occidentalis uncharacterized LOC113205261 (LOC113205261), mRNA	1596.25	-2.30616	0.524575	-4.39624	1.1e-05	0.00478373	1.22816	2.03285	2.03501	141.419	6.78674	100.415	4.50406	2.63239	2.54153	3.83833	5.12733	4.84199	5.63207	3.60962	1.06025	109.469	23.4111	9.00721
XM_026420676.1	PREDICTED: Frankliniella occidentalis DNA repair and recombination protein RAD54B-like (LOC113205152), transcript variant X3, mRNA	31.2647	-3.23049	0.543548	-5.94333	2.79e-09	4.82e-06	0	0.556253	0	0	0	0.197994	0.19516	0.699496	3.30442	1.13321	1.19278	0.717674	0	0	0	0.637979	0.894346	1.07324
XM_026420381.1	PREDICTED: Frankliniella occidentalis nocturnin (LOC113204980), transcript variant X1, mRNA	681.201	-0.672589	0.184494	-3.64559	0.000266783	0.0425989	4.54935	4.68103	6.35634	7.17329	5.46906	9.39656	8.48818	9.04927	6.29693	10.6164	7.95084	5.64328	7.28117	7.51032	4.27344	12.2914	12.4611	11.4605
XM_026420103.1	PREDICTED: Frankliniella occidentalis glucose dehydrogenase [FAD, quinone]-like (LOC113204794), mRNA	1018.74	-1.97292	0.547769	-3.60174	0.000316099	0.0483409	1.32826	1.14979	1.61408	5.62955	47.1687	20.9614	47.4045	0.731798	7.61195	4.55209	4.49562	4.79427	0.967587	6.86436	0.678261	4.28833	94.1039	43.5135
XM_026420088.1	PREDICTED: Frankliniella occidentalis TLC domain-containing protein 2-like (LOC113204786), transcript variant X1, mRNA	466.775	-1.35864	0.292191	-4.64983	3.32e-06	0.00194982	5.57223	12.3472	8.88323	10.4567	14.0763	7.41979	35.918	15.3808	24.0403	29.5835	23.754	33.4081	6.25816	7.54064	2.41672	14.7594	21.9848	12.336
XM_026419997.1	PREDICTED: Frankliniella occidentalis cell division control protein 6 homolog (LOC113204724), transcript variant X2, mRNA	163.389	-1.75469	0.444878	-3.9442	8.01e-05	0.0212044	1.82972	2.84504	1.22795	1.65508	1.36814	3.76319	2.25668	1.31617	12.5799	1.56225	10.9811	9.61876	0.531796	1.4757	0.548772	5.31634	2.68004	5.69498
XM_026419312.1	PREDICTED: Frankliniella occidentalis nascent polypeptide-associated complex subunit alpha (LOC113204225), transcript variant X1, mRNA	477.239	-1.69225	0.439922	-3.8467	0.00011972	0.0262935	9.20788	6.09362	1.85961	13.1709	12.3476	10.1742	47.8657	35.0685	47.2661	53.8897	61.6043	39.8027	8.0546	10.8106	1.98442	25.3361	51.9309	16.4378
XM_026418809.1	PREDICTED: Frankliniella occidentalis clustered mitochondria protein homolog (LOC113203878), transcript variant X2, mRNA	1214.88	-1.4343	0.357842	-4.00821	6.12e-05	0.0179543	0.529505	2.12542	2.43017	4.06736	4.67099	3.29967	16.4117	11.3633	20.4027	15.5889	12.8759	15.9409	2.4199	4.61607	2.32018	11.0032	16.2009	7.7878
XM_026417721.1	PREDICTED: Frankliniella occidentalis broad-complex core protein isoforms 1/2/3/4/5-like (LOC113203171), transcript variant X1, mRNA	414.161	-1.2904	0.304806	-4.2335	2.3e-05	0.00840771	2.17808	3.7205	2.26498	3.78749	6.11525	3.83536	25.2049	8.88428	17.491	17.8286	19.575	13.5378	4.43828	4.23708	1.73764	8.66749	14.48	7.62684
XM_026417155.1	PREDICTED: Frankliniella occidentalis uncharacterized LOC113202769 (LOC113202769), mRNA	150.276	-1.58013	0.395797	-3.99227	6.54e-05	0.0184572	0.535685	1.16533	1.12217	12.1562	3.55582	8.95986	9.01895	3.70188	4.5054	5.47214	5.95413	6.84764	2.07695	2.95353	0.80697	10.2803	8.85092	4.14451
XM_026416939.1	PREDICTED: Frankliniella occidentalis uncharacterized LOC113202624 (LOC113202624), mRNA	994.564	-1.11056	0.303986	-3.65333	0.000258863	0.0419403	14.1358	24.3186	27.0585	58.0645	33.2398	46.3064	31.9657	21.6761	15.6065	19.3593	25.6295	21.0454	25.5929	42.4422	15.516	78.7518	93.9048	47.8038
XM_026416882.1	PREDICTED: Frankliniella occidentalis ubiquitin carboxyl-terminal hydrolase 30 homolog (LOC113202576), transcript variant X2, mRNA	178.764	-1.6608	0.457347	-3.63138	0.000281905	0.0443612	3.47854	2.01618	2.24539	5.71895	5.44189	5.89753	11.1369	3.33227	9.27881	8.64018	10.9251	8.1785	1.16344	2.5481	0.816142	7.20136	12.2057	3.42755
XM_026416648.1	PREDICTED: Frankliniella occidentalis probable ATP-dependent RNA helicase DDX43 (LOC113202435), transcript variant X2, mRNA	187.676	-1.53436	0.396045	-3.87421	0.000106969	0.0255664	1.17317	0.421629	0.681326	2.2857	1.82403	2.62965	3.74673	2.87235	6.81385	3.05872	3.54809	3.61612	0.987055	1.09914	1.05686	5.06203	5.62288	3.8512
XM_026416541.1	PREDICTED: Frankliniella occidentalis uncharacterized LOC113202354 (LOC113202354), mRNA	523.963	-1.63008	0.381581	-4.27191	1.94e-05	0.00738352	2.83463	1.65833	3.19636	5.96479	5.05958	7.28915	5.8974	1.7531	1.84232	1.87307	1.46681	1.59541	2.62141	5.45042	1.64774	18.6891	14.8785	7.33055
XM_026416496.1	PREDICTED: Frankliniella occidentalis mitochondrial GTPase 1 (LOC113202323), transcript variant X2, mRNA	23.8345	-3.04664	0.54514	-5.58873	2.29e-08	2.92e-05	0.557582	1.47494	1.82671	1.44069	2.12394	0.731759	0	2.04309	0	2.95679	2.89424	1.66216	0	0	0	2.50233	1.93936	2.14078
XM_026416235.1	PREDICTED: Frankliniella occidentalis probable cytochrome P450 6a13 (LOC113202140), mRNA	384.618	-0.858968	0.222448	-3.86142	0.000112728	0.0255664	2.90572	4.39114	5.48477	8.92308	10.2812	10.5548	11.9527	7.3483	8.20936	10.3532	7.33436	9.94821	7.14731	8.93251	3.07605	13.1875	15.2018	10.9791
XM_026415959.1	PREDICTED: Frankliniella occidentalis very low-density lipoprotein receptor-like (LOC113201925), mRNA	415.889	-1.75906	0.449547	-3.91296	9.12e-05	0.0238545	1.40977	1.43742	1.55843	12.2985	13.4954	13.0419	26.3887	7.85435	16.4471	25.1508	27.0478	22.13	4.67349	8.71519	1.25507	16.9675	37.5566	15.7926
XM_026415561.1	PREDICTED: Frankliniella occidentalis myosin heavy chain, muscle (LOC113201709), transcript variant X13, mRNA	915.251	-2.66641	0.496803	-5.36714	8e-08	8.69e-05	0.000125722	0.00359478	2.68134	28.3359	5.65355	19.1379	16.0045	5.09173	11.5291	11.3642	12.8834	13.1933	0.947929	1.45926	0.0993596	18.0089	11.1023	5.32881

### Sheet: Sheet1
Name	Modified	Description	Size	Accession	Start of sequence	Latin name	Taxonomy	Common name	Linear
XM_026437995.1		PREDICTED: Frankliniella occidentalis ganglioside-induced differentiation-associated protein 1 (LOC113217906), transcript variant X2, mRNA	2334		GCCTGTTGGTCTCCCGTCCGGCTCAAATAATGACAATGGCAGGGGAAACG				Linear
XM_026437954.1		PREDICTED: Frankliniella occidentalis glycine-rich protein-like (LOC113217876), mRNA	753		CCACAATGGCACAGTCCGAGCGAGTCCTCAGAGCTAGCAGCAGACCAGCT				Linear
XM_026437737.1		PREDICTED: Frankliniella occidentalis protein polyglycylase TTLL10-like (LOC113217713), mRNA	1123		CTGAGGCAGACAAGTTCGGAGGTTCGGCTCGTTCGAGCAGTCAGTAGTGC				Linear
XM_026437456.1		PREDICTED: Frankliniella occidentalis uncharacterized LOC113217516 (LOC113217516), mRNA	989		CCAACTGCACTTGCCCCTTAGTCGCGCTCCGACAGCCGAGCTGAGCGTGT				Linear
XM_026437427.1		PREDICTED: Frankliniella occidentalis transcription factor Maf-like (LOC113217504), mRNA	3582		CCGTCGGCGTCGGTTCGTGCCGTCGTGATTCGCGCCGCGACGCCCAGGCG				Linear
XM_026436874.1		PREDICTED: Frankliniella occidentalis larval cuticle protein A3A-like (LOC113217034), mRNA	804		TCTTTCCTTAACTGGATGCCTTTCACGCAGCTGTTCGTCCTCTCTTGCCT				Linear
XM_026436306.1		PREDICTED: Frankliniella occidentalis astakine-like (LOC113216558), mRNA	590		CTGTCTGGTTGCAGCATGCGTGCCCCGCCGCTGTCGCCGGTGCTGCTCGC				Linear
XM_026436006.1		PREDICTED: Frankliniella occidentalis E3 ubiquitin-protein ligase RNF13 (LOC113216261), transcript variant X2, mRNA	4252		GCTCAAGGGGAAAACCTTCTTTTTCCCTTTCCTTCACGTCGTCATCAGAG				Linear
XM_026435838.1		PREDICTED: Frankliniella occidentalis RNA polymerase I-specific transcription initiation factor RRN3 (LOC113216111), mRNA	3310		GGGCGTACAGACAGCACAGCTGCGCTGCGTGCGTGTGTGAGCACAACGTG				Linear
XM_026435233.1		PREDICTED: Frankliniella occidentalis hepatoma-derived growth factor-related protein 2-like (LOC113215593), mRNA	2969		TGGTTCACCACACCACTCAAGCCTCTCGAGTCGATGACCGTTACGCCCCC				Linear
XM_026435063.1		PREDICTED: Frankliniella occidentalis uncharacterized LOC113215435 (LOC113215435), mRNA	916		AAGTGGCAGTATAAAGGCTGTCTCCCCTCACACTCCGACACAGTACGTCT				Linear
XM_026435048.1		PREDICTED: Frankliniella occidentalis synaptotagmin-5-like (LOC113215415), mRNA	2198		CAGTGTGTTTTTGTGGACAGTGCTGGGCTGGTCGGCCGCTGTCAACGTGT				Linear
XM_026434419.1		PREDICTED: Frankliniella occidentalis nucleolar complex protein 4 homolog B (LOC113214903), transcript variant X2, mRNA	4162		CTCCCTTTTCAAATGTAGTGAGCACTGCGTTGGAAAAGGTTTCAGAGCGA				Linear
XM_026434239.1		PREDICTED: Frankliniella occidentalis fatty acid synthase (LOC113214773), transcript variant X2, mRNA	5333		TGGCGGCACAGGCACACCCCGGCGCGATGACCAAGTGGACGTGCACCAGG				Linear
XM_026433771.1		PREDICTED: Frankliniella occidentalis solute carrier family 22 member 4-like (LOC113214415), transcript variant X4, mRNA	2757		GGCGGCGTGGTGGCAGCTCGGAGCAGGCCCCGGCAGTCTGAGACCCGAGA				Linear
XM_026433645.1		PREDICTED: Frankliniella occidentalis restin homolog (LOC113214321), transcript variant X3, mRNA	7852		ACAGTTGACAACGGGTCCCGCGAGTGTTGATTCGACGAATACGATATTTG				Linear
XM_026433644.1		PREDICTED: Frankliniella occidentalis restin homolog (LOC113214321), transcript variant X2, mRNA	7854		CAGTTGACAACGGGTCCCGCGAGTGTTGATTCGACGAATACGATATTTGT				Linear
XM_026433554.1		PREDICTED: Frankliniella occidentalis cytochrome P450 4c3-like (LOC113214245), mRNA	1745		CCAGCGGTACGTCGGCCGAACATGCTCCTGCTCGTCCTGCTCTTGCTGGT				Linear
XM_026432994.1		PREDICTED: Frankliniella occidentalis protein outspread (LOC113213806), transcript variant X2, mRNA	8659		GTGTGCTGTGCGGTGTGCGTGCCGCGAGCGAGCCGAGCCAAGCGAGAGAG				Linear
XM_026432569.1		PREDICTED: Frankliniella occidentalis von Willebrand factor A domain-containing protein 8 (LOC113213484), transcript variant X2, mRNA	5877		TCACATTTTCTGTGATTTAGGAAGATTTTAAGGAAAAGTTTTGTAGGAAA				Linear
XM_026432256.1		PREDICTED: Frankliniella occidentalis protein 5NUC (LOC113213248), transcript variant X3, mRNA	3910		GAAACGGAACGGTGTCAAGTTAATCTGACAGGCTTTGTCATCTCTTTGGA				Linear
XM_026432181.1		PREDICTED: Frankliniella occidentalis uncharacterized LOC113213196 (LOC113213196), transcript variant X1, mRNA	1588		CTCGCGCGGGCCCGCGGAGCGGAGCGAACTGTACCCGCCCGCGACATAGT				Linear
XM_026431991.1		PREDICTED: Frankliniella occidentalis zinc finger protein 836-like (LOC113213055), transcript variant X1, mRNA	3334		GTCAAGCAGAAAGCATATACAAGTTTCGTTTTGAACCATAAGTCTAAACC				Linear
XM_026431916.1		PREDICTED: Frankliniella occidentalis glutamic acid-rich protein-like (LOC113213011), mRNA	2207		TGACACCAACCCAACATACCAACAACAACAATCAGCGACTCCCTGCGGAC				Linear
XM_026431772.1		PREDICTED: Frankliniella occidentalis uncharacterized LOC113212909 (LOC113212909), mRNA	1753		CGAGGCCTCGAACACCCGCGCGCGATACCCAGTCGTCGCCATGCTGGTGC				Linear
XM_026431650.1		PREDICTED: Frankliniella occidentalis uncharacterized LOC113212823 (LOC113212823), mRNA	1250		ATGGCAGGAGTGCTTCAGCTTCATTCCGATGAGCTAACGTTACGGGCGGG				Linear
XM_026431320.1		PREDICTED: Frankliniella occidentalis UV-stimulated scaffold protein A-like (LOC113212566), transcript variant X2, mRNA	2447		AGGCAAAAATCTGTCAAGTGCAAGTGGTGCAACTAAAGTGAACGGTGAAC				Linear
XM_026431280.1		PREDICTED: Frankliniella occidentalis uncharacterized LOC113212540 (LOC113212540), mRNA	1296		TCATCTGTCACTAGTCTGACTCAAGTGCCTCGCGTGCTGTTGTCATTGTG				Linear
XM_026430837.1		PREDICTED: Frankliniella occidentalis uncharacterized LOC113212224 (LOC113212224), mRNA	1618		CACCGCTCGGCGTGGAAGGTACCAGCTTGGGTACCATTTTCCTACTGACC				Linear
XM_026430832.1		PREDICTED: Frankliniella occidentalis uncharacterized LOC113212221 (LOC113212221), transcript variant X2, mRNA	3077		CCTCCGAAGCCAGGCCCGGCACGATCGTTGTGTTTACCGCGTCGAGCCAG				Linear
XM_026430556.1		PREDICTED: Frankliniella occidentalis extracellular serine/threonine protein CG31145 (LOC113211992), mRNA	976		GAACGGCGGCGCGCTCACGGACGACTCGGACAACCCCACCATCGCGGACA				Linear
XM_026430494.1		PREDICTED: Frankliniella occidentalis nose resistant to fluoxetine protein 6-like (LOC113211945), mRNA	817		TGCGCTGCTGCCCGCCACGCCCGTCTTCCCCATGATCCTGCAGCGGGGCA				Linear
XM_026430240.1		PREDICTED: Frankliniella occidentalis nucleosome assembly protein 1-like 1-B (LOC113211766), transcript variant X2, mRNA	1680		TTGGAAGGCCTACCTCGCTCGGAGCCGCAGAGACCATTTCCGAGGCTGCC				Linear
XM_026430176.1		PREDICTED: Frankliniella occidentalis agrin (LOC113211711), mRNA	915		ACCAACTCCAGGAGGCACGCCGCCGTCGTCGTCGTGAGGGTGCAGCGTCT				Linear
XM_026429664.1		PREDICTED: Frankliniella occidentalis stimulator of interferon genes protein-like (LOC113211320), mRNA	1634		GCGGAGGGCAGCGAGGCCCTCGGACAGCCAGTCACGGCGTGGCATCCGAC				Linear
XM_026429422.1		PREDICTED: Frankliniella occidentalis fatty acyl-CoA reductase 1-like (LOC113211132), transcript variant X2, mRNA	1933		ACTAGGTCACTTCAAGAGACAGGTAGTCTGCTGGCGCACCCCGATCCTAT				Linear
XM_026429281.1		PREDICTED: Frankliniella occidentalis probable pectin lyase B (LOC113211042), mRNA	1213		TTGTCCCACCGGCCGACAGAGCGGCCACCGCCCCCTCGCCAGCACCATGC				Linear
XM_026429056.1		PREDICTED: Frankliniella occidentalis tRNA (uracil-5-)-methyltransferase homolog A-like (LOC113210880), transcript variant X3, mRNA	2087		GCTAGGTTATATTTTGCACTTGTTTGCACTGCTTTATTGCATTCCCCGGT				Linear
XM_026428707.1		PREDICTED: Frankliniella occidentalis uncharacterized LOC113210624 (LOC113210624), mRNA	2175		ATGGGGACCTTCCTCCACCACGGCCTGCCGCGTGGTCTCCGCGCCCACGG				Linear
XM_026428644.1		PREDICTED: Frankliniella occidentalis dynamin-1-like protein (LOC113210578), transcript variant X3, mRNA	2128		CTGCCTCGCGACACAGCCCCGAACCTTTCCAAGCCCGCTGGATTAGTTGG				Linear
XM_026428457.1		PREDICTED: Frankliniella occidentalis cold shock domain-containing protein E1 (LOC113210444), transcript variant X2, mRNA	4032		TGCTCACTAATTCTGGCCATTTTCTTGTGTAACTGTTAGACTAGGAAACT				Linear
XM_026428204.1		PREDICTED: Frankliniella occidentalis SET and MYND domain-containing protein 5 (LOC113210292), transcript variant X2, mRNA	2127		TGTACTACGGCTATCTTGCCATGCTGTGTTGCTGAAACATCAAACAGTGA				Linear
XM_026427917.1		PREDICTED: Frankliniella occidentalis SH3 domain-containing kinase-binding protein 1-like (LOC113210091), transcript variant X2, mRNA	7225		GCCCCGAGCAGGGCCCCGCGAGGAGAAACGTGGGGGCAAAAAAACATAAG				Linear
XM_026427527.1		PREDICTED: Frankliniella occidentalis integumentary mucin C.1-like (LOC113209819), mRNA	1411		ATGCACAGAAGAGAGCGGCAAGTCGGCAGAAGTCAGAAGCGACGCAGTCA				Linear
XM_026427432.1		PREDICTED: Frankliniella occidentalis uncharacterized LOC113209756 (LOC113209756), mRNA	773		ACTTTGCATCAGTGTCACCCCAGTTTTCAAGAAAGTCGGACGTACTACAT				Linear
XM_026426472.1		PREDICTED: Frankliniella occidentalis uncharacterized LOC113209112 (LOC113209112), transcript variant X2, mRNA	1620		CCGCCGATCGGTCGATCGATCGACCGATCCACCGGGCAAGGAGCCTCAGC				Linear
XM_026426105.1		PREDICTED: Frankliniella occidentalis uncharacterized LOC113208874 (LOC113208874), transcript variant X2, mRNA	4689		TGTGCTCAGGAAACTGTATATATACCCTGAATTCCTTGAATAAAACGTTG				Linear
XM_026425776.1		PREDICTED: Frankliniella occidentalis NAD kinase 2, mitochondrial (LOC113208673), transcript variant X1, mRNA	2942		TGCAAACAACTGCGGACTGAAAAAAATCACAAACATTGAAGACCGTGTTA				Linear
XM_026425599.1		PREDICTED: Frankliniella occidentalis uncharacterized LOC113208551 (LOC113208551), mRNA	1608		GGCTGCGAGGGACGCGAGCGCCAGGTGAGAGTCTCTGCGCGCGGTGTGCA				Linear
XM_026424781.1		PREDICTED: Frankliniella occidentalis TOX high mobility group box family member 4 (LOC113207984), transcript variant X7, mRNA	4214		TGCGCCGTGCTCTGTAAGGCAGTGACTGTTTCAAAACATGGCTGGTTGTG				Linear
XM_026424402.1		PREDICTED: Frankliniella occidentalis sex determination protein fruitless-like (LOC113207725), transcript variant X5, mRNA	3484		GTCGACCCGGCAGGCAGACAGAGTTGAGCGAGCGCCGAGCCCTCTCCTTC				Linear
XM_026423714.1		PREDICTED: Frankliniella occidentalis solute carrier family 15 member 4-like (LOC113207239), transcript variant X2, mRNA	2053		TGAGTTTGAGAGGGGAGGGAGAGGAGGGGGGACTCGGCTGGAGTTGCTTG				Linear
XM_026423469.1		PREDICTED: Frankliniella occidentalis uncharacterized LOC113207087 (LOC113207087), transcript variant X2, mRNA	2287		CATCAGTTCCTTCCTGACCTCCGCTGCGTCGCGTCACCCAACAAGCGGCT				Linear
XM_026423220.1		PREDICTED: Frankliniella occidentalis transmembrane GTPase Marf (LOC113206933), transcript variant X1, mRNA	3260		CGGTGTTTGAAATGGTCCAGAAGGCGGTGAAGTTAAAGTTGTGACGAGAG				Linear
XM_026423032.1		PREDICTED: Frankliniella occidentalis thyroid receptor-interacting protein 11-like (LOC113206788), transcript variant X1, mRNA	6374		TTTATTTGTGCTCCTGCAGAAGAAAGGTTATTTTGCCAAAAATATTGACG				Linear
XM_026422751.1		PREDICTED: Frankliniella occidentalis uncharacterized LOC113206601 (LOC113206601), transcript variant X1, mRNA	2998		CCACNCCCCCCCCCCCTCCTCTCTCCTCTGGGCCCCTCACCACCCGCGGC				Linear
XM_026422292.1		PREDICTED: Frankliniella occidentalis trypsin-1-like (LOC113206204), transcript variant X2, mRNA	1519		GCCTCCTTGGTGGCCCTGCGTTGCCAGCGCTGGCCGCCTCTCGAGCTGGC				Linear
XM_026421989.1		PREDICTED: Frankliniella occidentalis proto-oncogene c-Rel-like (LOC113206085), transcript variant X4, mRNA	4341		TGCGCTGCATTTTAATTGTTTTTGGTCCTGTTAGGGATTTGGACTTATTG				Linear
XM_026421986.1		PREDICTED: Frankliniella occidentalis proto-oncogene c-Rel-like (LOC113206085), transcript variant X2, mRNA	4341		TGCGCTGCATTTTAATTGTTTTTGGTCCTGTTAGGGATTTGGACTTATTG				Linear
XM_026421791.1		PREDICTED: Frankliniella occidentalis GATOR complex protein DEPDC5 (LOC113205958), transcript variant X1, mRNA	5974		AATCAATCACGTAAACAGGCTGTTGGCTGTTCAAGGATCACGATCTAGTA				Linear
XM_026421679.1		PREDICTED: Frankliniella occidentalis uncharacterized LOC113205891 (LOC113205891), transcript variant X4, mRNA	1404		GATCAAGGCTCTCGAATGTTAGAAGGCCTGTAAACTATAGTGTCAAAGAT				Linear
XM_026421459.1		PREDICTED: Frankliniella occidentalis phosphorylase b kinase gamma catalytic chain, skeletal muscle/heart isoform (LOC113205730), transcript variant X3, mRNA	3502		GGAAAAATGGCGACTGTGTTGTGAGGATAAATTTATCTTTCCCAATTTCT				Linear
XM_026421035.1		PREDICTED: Frankliniella occidentalis nucleolar and coiled-body phosphoprotein 1 (LOC113205418), transcript variant X2, mRNA	2289		CCATTTCCGGCAAGTGTCGTGGTTCGTCTTTCTTCTTCTTCTTCTCCCCC				Linear
XM_026421030.1		PREDICTED: Frankliniella occidentalis fibrous sheath CABYR-binding protein-like (LOC113205412), mRNA	2372		GTGGAGCGGCAGCGCGGCAGACTGGCGCGTGGCGTATCGTAGCGTGGCGA				Linear
XM_026420807.1		PREDICTED: Frankliniella occidentalis uncharacterized LOC113205261 (LOC113205261), mRNA	2840		GTCGCAAAGAGCGAAGTGTAGCGAGCGGGTGTGCGTGCGTTGCGTGCGTG				Linear
XM_026420676.1		PREDICTED: Frankliniella occidentalis DNA repair and recombination protein RAD54B-like (LOC113205152), transcript variant X3, mRNA	3076		GGCAGTGAGTGTCATTTCAGCTGCTAAACGGGTCTAAAGGTTTTATTTAA				Linear
XM_026420381.1		PREDICTED: Frankliniella occidentalis nocturnin (LOC113204980), transcript variant X1, mRNA	3018		CATGAGCCATGCTGGTCGGATAGCCCGGGCCGCGAGCATAGGTCACTTGG				Linear
XM_026420103.1		PREDICTED: Frankliniella occidentalis glucose dehydrogenase [FAD, quinone]-like (LOC113204794), mRNA	1805		TCGACATTCTGCAAACATGGCTGGCCAACAATGCCTGGCATATGCTTCAT				Linear
XM_026420088.1		PREDICTED: Frankliniella occidentalis TLC domain-containing protein 2-like (LOC113204786), transcript variant X1, mRNA	1888		CGTTGCGTGTTGCGTAAGACCTGTGCTATATTAAAATTCCCGCAATGTAA				Linear
XM_026419997.1		PREDICTED: Frankliniella occidentalis cell division control protein 6 homolog (LOC113204724), transcript variant X2, mRNA	2566		AGAAGTCCTTTTTTTTTATTTTTTTGTTGTTGCTTGGCCCTTTAAATTTA				Linear
XM_026419312.1		PREDICTED: Frankliniella occidentalis nascent polypeptide-associated complex subunit alpha (LOC113204225), transcript variant X1, mRNA	1193		GGTGTTCTATGAACGTATTATTCTTCAGTCTGTTGTTCTTTATTTCCTAT				Linear
XM_026418809.1		PREDICTED: Frankliniella occidentalis clustered mitochondria protein homolog (LOC113203878), transcript variant X2, mRNA	6639		TATCTGGATCAGAAGAAGACGTCCAAGCGCATGACAGCTCATCGTAGTGG				Linear
XM_026417721.1		PREDICTED: Frankliniella occidentalis broad-complex core protein isoforms 1/2/3/4/5-like (LOC113203171), transcript variant X1, mRNA	2572		TCGCAAAACGTGTTTTTTTTCTCTACTTTCCTTTTTGCACAAGCAAAACC				Linear
XM_026417155.1		PREDICTED: Frankliniella occidentalis uncharacterized LOC113202769 (LOC113202769), mRNA	1432		TATGCGGCGGGCCTGGAGTCTTATAAGCAAGCGGACGCAAGGCCATAGTC				Linear
XM_026416939.1		PREDICTED: Frankliniella occidentalis uncharacterized LOC113202624 (LOC113202624), mRNA	950		TGCACGCCCGGTAACACTGTGTTATCACCTCGCCATAAAGACGCGCGCTC				Linear
XM_026416882.1		PREDICTED: Frankliniella occidentalis ubiquitin carboxyl-terminal hydrolase 30 homolog (LOC113202576), transcript variant X2, mRNA	1756		GGGTCCCTCTGAATACCGACATCGGAACATGAATGGCACGCTTGCGAAGA				Linear
XM_026416648.1		PREDICTED: Frankliniella occidentalis probable ATP-dependent RNA helicase DDX43 (LOC113202435), transcript variant X2, mRNA	2646		GTCCATCCTCGTGCTTTGCCCGAAGTGTGAGAAAGCCGCCGAGCTCTTTC				Linear
XM_026416541.1		PREDICTED: Frankliniella occidentalis uncharacterized LOC113202354 (LOC113202354), mRNA	2688		AAGCACAACGTCAGTGAGTCCTTGGCGCGACTGCCGGTCGAGCTGCCAGC				Linear
XM_026416496.1		PREDICTED: Frankliniella occidentalis mitochondrial GTPase 1 (LOC113202323), transcript variant X2, mRNA	1060		AAAAACATAACATGGATGAGAGTGCTTTCAATCAAAGCAAAGTCAACATT				Linear
XM_026416235.1		PREDICTED: Frankliniella occidentalis probable cytochrome P450 6a13 (LOC113202140), mRNA	1732		CGCCGCGACGCCACACGCCACATGGAGCTCACGACGATCCTGGCGGCGGC				Linear
XM_026415959.1		PREDICTED: Frankliniella occidentalis very low-density lipoprotein receptor-like (LOC113201925), mRNA	1369		CATGGTTCGGGCGGGCGGGGTGCACGCTGCCGCCGCCCTCCTGCTGCTGC				Linear
XM_026415561.1		PREDICTED: Frankliniella occidentalis myosin heavy chain, muscle (LOC113201709), transcript variant X13, mRNA	6383		CGCACTGGTCCCGTCGGCCAGCGCCGCAGCCTCACTGCCCGGCCAGGTAC				Linear
